# Transcriptional modulation during photomorphogenesis in rice seedlings

**DOI:** 10.1101/2023.09.08.556755

**Authors:** Parul Gupta, Pankaj Jaiswal

**Author notes:** **Correspondence:** Prof. Pankaj Jaiswal, Department of Botany and Plant Pathology, Oregon State University, Corvallis, Oregon, USA.

## Abstract

Light is one of the most important factors regulating plant gene expression patterns, metabolism, physiology, growth, and development. To explore how light may induce or alter transcript splicing, we conducted RNA-Seq-based transcriptome analyses by comparing the samples harvested as etiolated seedlings grown under continuous dark conditions vs. the light-treated green seedlings. We identified 14,766 differentially expressed genes, of which 4369 genes showed alternative splicing. We observed that genes mapped to the plastid-localized methyl-erythritol-phosphate (MEP) pathway were light-upregulated compared to the cytosolic mevalonate (MVA) pathway genes. Many of these genes also undergo splicing. These pathways provide crucial metabolite precursors for the biosynthesis of secondary metabolic compounds needed for chloroplast biogenesis, the establishment of successful photosynthetic apparatus, and photomorphogenesis. In the chromosome-wide survey of the light-induced transcriptome, we observed intron retention as the most predominant splicing event. In addition, we identified 1709 novel lncRNA transcripts in our transcriptome data.
