## Supplementary material for "Transcriptional modulation during photomorphogenesis in rice seedlings": Supplementary Table S4.xlsx

### Sheet: upregulated in light
Supplementary Table 4: Transcription factors genes regulated in light
TF ID	Family	log2 fold change
Os01g0663051	MYB-related	7.49242
Os07g0443500	MYB-related	7.19419
Os09g0522100	AP2-EREBP	6.81797
Os06g0205100	MYB	6.75444
Os01g0952800	bHLH	6.56642
Os08g0474000	AP2-EREBP	5.93447
Os09g0522000	AP2-EREBP	5.86861
Os05g0579600	MYB-related	5.85589
Os02g0258200	HMG	5.78947
Os02g0677300	AP2-EREBP	5.70673
Os06g0127800	GRAS	5.33442
Os09g0522200	AP2-EREBP	5.05862
Os01g0971800	G2-like	5.04512
Os06g0601500	bZIP	4.97696
Os10g0560400	Orphans	4.82794
Os01g0734000	WRKY	4.7849
Os04g0177300	SNF2	4.63745
Os09g0417800	WRKY	4.61275
Os06g0145800	PBF-2-like	4.38973
Os06g0127100	AP2-EREBP	4.3736
Os08g0101100	HMG	4.3586
Os12g0139400	Orphans	4.27897
Os03g0785200	mTERF	4.27628
Os04g0572400	AP2-EREBP	4.20437
Os05g0517100	OFP	4.19601
Os09g0549450	RWP-RK	4.17444
Os03g0820400	C2H2	4.13806
Os07g0273700	ABI3VP1	4.10681
Os08g0151300	MYB	3.96134
Os03g0181100	Tify	3.91892
Os01g0635550	zf-HD	3.91399
Os12g0238000	MYB	3.90598
Os01g0913900	MADS	3.87706
Os12g0530000	CCAAT	3.87428
Os04g0594100	MYB	3.84812
Os09g0411650	SET	3.82598
Os08g0103900	NAC	3.73169
Os01g0635200	MYB-related	3.65484
Os02g0676800	AP2-EREBP	3.62942
Os04g0569100	HB	3.59197
Os01g0893400	TRAF	3.57071
Os01g0821600	WRKY	3.54659
Os02g0148000	Orphans	3.50376
Os11g0143300	Orphans	3.49165
Os03g0761000	SWI/SNF-BAF60b	3.48725
Os02g0749800	mTERF	3.44104
Os03g0764000	GNAT	3.43317
Os09g0457900	AP2-EREBP	3.43025
Os08g0494100	MADS	3.40782
Os09g0417600	WRKY	3.40558
Os11g0180900	MYB	3.38218
Os05g0322900	WRKY	3.35664
Os02g0810900	NAC	3.3515
Os09g0466400	zf-HD	3.338
Os05g0442700	NAC	3.33432
Os01g0229000	MYB	3.32234
Os08g0102000	GNAT	3.30952
Os02g0739700	E2F-DP	3.30377
Os07g0124700	AP2-EREBP	3.29858
Os05g0404000	mTERF	3.25303
Os03g0133000	NAC	3.20308
Os10g0556200	bHLH	3.18639
Os01g0645000	C3H	3.1156
Os03g0437200	C2H2	3.11554
Os06g0146250	WRKY	3.07978
Os10g0391400	Tify	3.07418
Os03g0271100	Sigma70-like	3.05585
Os04g0301500	bHLH	3.05216
Os12g0564100	MYB	3.03025
Os04g0448900	FHA	2.97608
Os04g0433900	PHD	2.97272
Os01g0367900	SNF2	2.94124
Os03g0327100	NAC	2.93859
Os03g0764100	C2H2	2.92415
Os07g0409400	mTERF	2.8824
Os10g0562900	AP2-EREBP	2.8599
Os01g0826400	WRKY	2.85723
Os06g0187000	PHD	2.83787
Os12g0208900	zf-HD	2.83302
Os06g0245900	E2F-DP	2.80257
Os05g0488600	G2-like	2.79651
Os12g0123800	NAC	2.78894
Os05g0455400	bHLH	2.76262
Os02g0214500	NAC	2.74372
Os05g0543600	MYB	2.7362
Os06g0166200	C2H2	2.73231
Os06g0108900	HB	2.73001
Os02g0598200	ABI3VP1	2.70602
Os01g0637800	MYB	2.68047
Os12g0515300	MYB	2.67988
Os02g0731700	C2C2-CO-like	2.67332
Os05g0137500	WRKY	2.62904
Os05g0530400	HSF	2.613
Os03g0304400	PHD	2.6024
Os05g0194500	NAC	2.57245
Os06g0225100	mTERF	2.57183
Os02g0175950	Orphans	2.55937
Os04g0304400	MADS	2.54423
Os07g0225300	NAC	2.53327
Os01g0862800	NAC	2.529
Os01g0868000	AP2-EREBP	2.51845
Os02g0564700	bHLH	2.51136
Os06g0726300	NAC	2.50328
Os09g0240200	C2C2-CO-like	2.50262
Os09g0334500	WRKY	2.48387
Os12g0125000	MYB	2.46575
Os07g0497100	PHD	2.44864
Os11g0128500	MYB	2.42038
Os01g0343300	C2C2-GATA	2.41721
Os03g0379300	bHLH	2.39491
Os11g0171700	FHA	2.3938
Os05g0440900	OFP	2.3754
Os04g0526000	TCP	2.36487
Os12g0578600	C2H2	2.36368
Os04g0673300	Orphans	2.33793
Os03g0728500	FHA	2.33623
Os01g0218100	bHLH	2.32841
Os11g0116900	WRKY	2.31689
Os06g0703900	G2-like	2.30471
Os06g0131700	NAC	2.29545
Os05g0563000	NAC	2.29442
Os03g0402800	Tify	2.28001
Os01g0128000	MYB	2.27835
Os08g0560300	PLATZ	2.27752
Os09g0456800	HSF	2.26199
Os05g0586600	Orphans	2.24964
Os04g0442300	Orphans	2.24763
Os04g0610400	AP2-EREBP	2.24105
Os05g0537100	WRKY	2.23514
Os02g0556900	DDT	2.23302
Os07g0598800	C2H2	2.22913
Os04g0615900	FAR1	2.21758
Os04g0664400	ARF	2.21532
Os04g0690100	C2H2	2.16285
Os07g0695100	Pseudo ARR-B	2.15226
Os04g0557800	bHLH	2.15172
Os03g0184500	ABI3VP1	2.14333
Os02g0725200	SET	2.1266
Os05g0429900	MYB	2.12107
Os05g0444200	C2H2	2.11499
Os08g0508700	EIL	2.1062
Os05g0597100	C2H2	2.10383
Os01g0780800	ULT	2.10321
Os06g0639200	AP2-EREBP	2.07487
Os08g0427700	CCAAT	2.04943
Os02g0773600	Orphans	2.03286
Os03g0180900	Tify	2.0304
Os03g0352450	SNF2	2.0304
Os02g0594800	NAC	2.02888
Os02g0181300	WRKY	2.02838
Os04g0465500	GNAT	1.99797
Os06g0105350	GRAS	1.99432
Os02g0706600	zf-HD	1.97775
Os02g0228900	AUX/IAA	1.96074
Os01g0511000	LOB	1.91476
Os12g0567300	MYB	1.91316
Os11g0141900	TRAF	1.90702
Os09g0568200	CCAAT	1.90304
Os04g0300600	bHLH	1.88187
Os03g0302200	PHD	1.872
Os06g0140700	HB	1.87191
Os12g0236900	SET	1.86957
Os01g0305900	MYB	1.86356
Os12g0438000	CCAAT	1.85854
Os02g0685200	MYB-related	1.85143
Os02g0168200	G2-like	1.84662
Os02g0137450	PHD	1.84203
Os04g0550200	AP2-EREBP	1.82559
Os11g0448400	Sigma70-like	1.79302
Os07g0667300	C2C2-CO-like	1.79217
Os04g0602300	Trihelix	1.79043
Os02g0577501	mTERF	1.78961
Os06g0237300	LIM	1.78035
Os05g0587200	SET	1.77846
Os01g0952500	Orphans	1.7762
Os09g0501600	bHLH	1.77481
Os12g0572000	MYB	1.76572
Os02g0799000	DBP	1.75305
Os04g0583900	MYB-related	1.75291
Os05g0392400	SNF2	1.74296
Os09g0456200	bZIP	1.74217
Os01g0672100	NAC	1.73458
Os01g0874300	MYB	1.72376
Os06g0112700	MYB	1.72373
Os09g0439200	Tify	1.71398
Os08g0260000	GNAT	1.70486
Os01g0972800	WRKY	1.70197
Os05g0129800	WRKY	1.70155
Os01g0702700	MYB	1.68803
Os02g0776900	GRF	1.67959
Os02g0696700	Jumonji	1.67867
Os01g0927000	SET	1.66983
Os01g0842200	GRAS	1.66974
Os07g0134700	mTERF	1.66429
Os04g0544500	C2C2-GATA	1.65996
Os05g0589400	MYB-related	1.65798
Os06g0704800	TAZ	1.65332
Os12g0515500	C3H	1.64588
Os05g0182600	HMG	1.63984
Os03g0609500	LOB	1.63054
Os03g0169600	C2C2-Dof	1.62425
Os12g0157000	ABI3VP1	1.6076
Os08g0144000	MYB-related	1.59824
Os12g0510900	LIM	1.59527
Os03g0135700	bHLH	1.5832
Os07g0685000	C2C2-Dof	1.57918
Os09g0570200	C2H2	1.56446
Os08g0386200	WRKY	1.5594
Os05g0481000	GNAT	1.54426
Os06g0601000	HB	1.53792
Os06g0275500	SET	1.52691
Os02g0628600	ARF	1.52668
Os03g0151600	GNAT	1.52611
Os03g0127600	FHA	1.51675
Os04g0105000	C3H	1.51653
Os01g0187900	MYB-related	1.51406
Os01g0917400	C3H	1.51346
Os03g0639200	MYB-related	1.50611
Os01g0246700	WRKY	1.50522
Os10g0511800	SWI/SNF-BAF60b	1.48974
Os07g0173300	PHD	1.47085
Os12g0116400	WRKY	1.47034
Os10g0577600	Jumonji	1.47027
Os12g0279100	C2H2	1.46786
Os12g0507500	SWI/SNF-BAF60b	1.46575
Os08g0244400	SET	1.46505
Os07g0596900	WRKY	1.45528
Os07g0583600	GRAS	1.44718
Os02g0557800	Orphans	1.44469
Os04g0517100	MYB	1.43114
Os02g0499000	AP2-EREBP	1.42809
Os06g0662200	bZIP	1.42805
Os02g0554000	SET	1.42204
Os07g0692401	SNF2	1.41212
Os06g0140400	HB	1.41072
Os09g0431900	C2H2	1.40739
Os03g0251350	CCAAT	1.40524
Os01g0211800	bZIP	1.4012
Os01g0670800	ARF	1.39778
Os10g0425400	TRAF	1.39752
Os09g0455300	bHLH	1.38273
Os06g0303700	MYB-related	1.36789
Os03g0151300	Jumonji	1.35612
Os02g0469900	ARID	1.35042
Os06g0638000	C3H	1.34872
Os01g0174000	bZIP	1.3415
Os06g0597000	AUX/IAA	1.34148
Os03g0360600	mTERF	1.33484
Os04g0519700	ARF	1.33291
Os02g0618400	MYB	1.33165
Os12g0138500	TRAF	1.32769
Os06g0622700	bZIP	1.32649
Os01g0108600	bHLH	1.32464
Os03g0758900	WRKY	1.31809
Os01g0285300	MYB	1.29748
Os02g0657000	AP2-EREBP	1.28602
Os11g0151002	FAR1	1.28353
Os09g0434500	AP2-EREBP	1.27645
Os11g0158600	HB	1.27575
Os07g0567700	GRAS	1.27005
Os04g0460600	NAC	1.266
Os07g0586900	GRAS	1.26388
Os08g0434700	G2-like	1.25868
Os06g0179700	DBP	1.25534
Os06g0716800	bZIP	1.24135
Os01g0954500	SRS	1.23566
Os01g0723700	ABI3VP1	1.23129
Os07g0667000	TUB	1.23086
Os11g0111900	TRAF	1.22131
Os09g0369000	AP2-EREBP	1.21213
Os02g0680700	MYB-related	1.20811
Os03g0732100	HB	1.202
Os05g0140100	MYB	1.20043
Os01g0672300	DDT	1.18178
Os05g0128200	C3H	1.17621
Os04g0408900	S1Fa-like	1.1683
Os08g0138500	bHLH	1.16226
Os01g0723500	ABI3VP1	1.15548
Os05g0155400	C2C2-GATA	1.15446
Os05g0302300	Jumonji	1.15323
Os07g0627300	MYB	1.15246
Os02g0806300	C2C2-GATA	1.14396
Os03g0124000	HB	1.13806
Os03g0680800	HB	1.13663
Os01g0603300	MYB-related	1.13655
Os03g0215200	C2C2-YABBY	1.12634
Os02g0579000	NAC	1.11419
Os01g0610400	GNAT	1.11356
Os08g0242800	Sigma70-like	1.10303
Os03g0413000	CCAAT	1.09993
Os02g0606200	Orphans	1.09515
Os04g0348300	MYB	1.08902
Os09g0530500	C3H	1.08572
Os12g0124000	FHA	1.08239
Os02g0733800	SET	1.08195
Os03g0161900	HSF	1.07516
Os02g0731200	MADS	1.06987
Os03g0717700	Orphans	1.0622
Os10g0532100	SWI/SNF-SWI3	1.05721
Os03g0329200	C3H	1.05259
Os02g0139000	G2-like	1.04749
Os09g0442700	SNF2	1.04174
Os01g0952200	SNF2	1.04037
Os05g0589200	Sigma70-like	1.03752
Os03g0321700	WRKY	1.0055
Os03g0327800	NAC	1.0055
Os04g0493000	Orphans	1.00192
Os01g0218800	PHD	0.999992
Os12g0621100	C2C2-YABBY	0.993963
Os11g0127800	FHA	0.992097
Os05g0595300	Orphans	0.991253
Os06g0284500	C2C2-Dof	0.983419
Os07g0615200	Tify	0.982011
Os06g0298200	C2C2-CO-like	0.968514
Os06g0612300	C2H2	0.963109
Os09g0306400	bZIP	0.961367
Os07g0606600	CCAAT	0.960948
Os02g0130000	SWI/SNF-BAF60b	0.95887
Os09g0309700	AP2-EREBP	0.954924
Os10g0575000	bHLH	0.945762
Os06g0703500	SBP	0.944782
Os02g0822400	NAC	0.943333
Os09g0106700	MYB	0.939137
Os03g0431200	GNAT	0.936155
Os03g0840350	MYB-related	0.934005
Os02g0714300	ARID	0.933873
Os12g0601800	bZIP	0.921768
Os05g0449900	MYB	0.917823
Os08g0112700	MADS	0.907221
Os09g0414600	zf-HD	0.857685
Os10g0406300	C2C2-Dof	0.853564
Os11g0472000	C3H	0.853507
Os10g0457700	SNF2	0.845549
Os09g0497900	NAC	0.841927
Os02g0542200	FAR1	0.839606
Os10g0103700	HB	0.817426
Os08g0544800	TCP	0.81642
Os02g0132500	bZIP	0.814234
Os02g0284500	FAR1	0.812316
Os04g0117600	C3H	0.804652
Os07g0583200	mTERF	0.80009
Os12g0173300	TCP	0.794341
Os06g0702600	ARF	0.792386
Os02g0806000	GNAT	0.787177
Os02g0182100	ARR-B	0.785873
Os01g0141000	AP2-EREBP	0.784549
Os08g0536800	bHLH	0.778938
Os12g0618600	CCAAT	0.776657
Os01g0655250	SET	0.776079
Os03g0131100	RWP-RK	0.770207
Os12g0160900	FAR1	0.763189
Os04g0495800	RWP-RK	0.754252
Os04g0564600	HMG	0.75303
Os01g0273300	BSD	0.747309
Os06g0677800	ARF	0.747253
Os09g0526200	HB	0.745338
Os01g0948900	TRAF	0.743754
Os01g0236700	RWP-RK	0.726513
Os03g0626600	Orphans	0.726381
Os06g0571800	C2C2-GATA	0.715369
Os01g0976800	C2C2-GATA	0.708574
Os12g0507300	WRKY	0.706516
Os02g0752800	AP2-EREBP	0.704205
Os02g0116600	bHLH	0.702468
Os10g0534900	HB	0.684292
Os01g0236300	ARF	0.675973
Os08g0180100	SET	0.667231
Os05g0497500	C3H	0.660816
Os12g0596800	Orphans	0.658411
Os08g0163400	Orphans	0.657396
Os02g0192400	PHD	0.654358
Os02g0663100	GRAS	0.647529
Os02g0139400	SBP	0.645701
Os06g0217300	MADS	0.640611
Os08g0535800	NAC	0.638168
Os12g0612700	HB	0.633012
Os08g0326100	FHA	0.630587
Os08g0187500	HB	0.621985
Os04g0567800	C2C2-Dof	0.61766
Os01g0109700	Orphans	0.612918
Os08g0554400	C2H2	0.607726
Os07g0690300	PHD	0.605072
Os06g0646600	HB	0.597275
Os01g0707500	bHLH	0.589512
Os03g0284100	Pseudo ARR-B	0.58866
Os08g0136100	HB	0.58561
Os10g0551200	GRAS	0.58399
Os11g0148700	DDT	0.564656
Os03g0650000	C2C2-YABBY	0.564452
Os03g0747600	PHD	0.552373
Os01g0834700	C3H	0.551899
Os05g0562400	HB	0.546538
Os02g0782700	AP2-EREBP	0.537891
Os08g0135800	C3H	0.536961
Os03g0667100	TRAF	0.536726
Os02g0755200	SWI/SNF-SWI3	0.534751
Os04g0635800	GNAT	0.51824
Os12g0405100	C3H	0.515424
Os10g0575600	HB	0.51514
Os12g0636200	HB	0.504631
Os03g0797800	AUX/IAA	0.498107
Os07g0152000	TCP	0.490458
Os12g0605500	CPP	0.485594
Os07g0264800	GNAT	0.483647
Os04g0605100	WRKY	0.482927
Os01g0866800	TUB	0.47725
Os02g0738400	Orphans	0.470783
Os03g0329900	G2-like	0.464784
Os04g0627000	HB	0.456247
Os07g0545400	CCAAT	0.45253
Os02g0220400	C2C2-GATA	0.423843
Os07g0438800	G2-like	0.413304
Os02g0164900	ARF	0.409223
Os02g0539600	Trihelix	0.396689
Os03g0654600	G2-like	0.3914
Os05g0516300	GNAT	0.37832
Os06g0102800	PHD	0.37088
Os11g0183700	MYB-related	0.366976
Os05g0419100	Alfin-like	0.34238
Os10g0480200	HB	0.331664
Os01g0258700	C3H	0.315565
Os10g0516500	Trihelix	0.288092
Os05g0144300	SNF2	0.283094
Os07g0660200	SNF2	0.27588
Os06g0193400	bHLH	0.258682
Os08g0180300	SNF2	0.255183
Os03g0722100	MYB-related	0.240426
Os03g0833300	SBP	0.217124
Os04g0394300	C3H	0.211661

### Sheet: downregulated in light
Supplementary Table 4: Transcription factors genes regulated in light
TF ID	Family	log2 fold change
Os10g0443800	MYB-related	-6.17491
Os05g0195101	C3H	-5.68385
Os06g0264200	C2C2-CO-like	-5.64343
Os02g0649300	HB	-4.94836
Os06g0713000	Orphans	-4.89503
Os03g0205800	GNAT	-4.15849
Os02g0555300	NAC	-4.06369
Os03g0198600	HB	-4.02459
Os07g0281000	C3H	-3.99111
Os02g0797100	AP2-EREBP	-3.94912
Os11g0126900	NAC	-3.91139
Os05g0549800	AP2-EREBP	-3.85774
Os09g0491756	C3H	-3.7683
Os03g0164300	ABI3VP1	-3.68997
Os03g0324300	EIL	-3.67854
Os03g0182800	AP2-EREBP	-3.64022
Os05g0523300	AUX/IAA	-3.60501
Os11g0106900	LOB	-3.43428
Os05g0541400	bHLH	-3.42366
Os09g0509700	C2C2-CO-like	-3.41291
Os03g0336200	bZIP	-3.4089
Os05g0361700	AP2-EREBP	-3.3651
Os09g0287000	AP2-EREBP	-3.28656
Os03g0239300	C2H2	-3.2609
Os02g0233200	BES1	-3.21813
Os02g0805100	AUX/IAA	-3.19177
Os08g0485700	C2H2	-3.16713
Os06g0654900	C2C2-CO-like	-3.13815
Os01g0625300	HSF	-3.12803
Os02g0170500	CCAAT	-3.10592
Os06g0170500	C3H	-3.05757
Os01g0202500	Orphans	-3.05222
Os01g0178500	AUX/IAA	-3.03226
Os02g0623300	NAC	-2.95815
Os04g0659800	TRAF	-2.95323
Os04g0437000	NAC	-2.8844
Os01g0887700	Alfin-like	-2.86086
Os06g0728000	HMG	-2.84401
Os02g0546600	AP2-EREBP	-2.83883
Os03g0769800	HB	-2.83462
Os01g0975300	MYB	-2.83384
Os06g0166500	AUX/IAA	-2.82993
Os01g0853700	MYB	-2.8063
Os05g0186900	AUX/IAA	-2.79662
Os03g0183200	AP2-EREBP	-2.7923
Os08g0536300	C2C2-CO-like	-2.7326
Os01g0867300	bZIP	-2.72491
Os04g0484900	GNAT	-2.68892
Os12g0123700	NAC	-2.68009
Os06g0166400	AP2-EREBP	-2.66209
Os04g0665700	C3H	-2.64194
Os06g0674800	TRAF	-2.64183
Os05g0525900	C3H	-2.63498
Os01g0619900	MYB-related	-2.62725
Os01g0192000	C3H	-2.62048
Os01g0184900	HMG	-2.60081
Os03g0794300	GNAT	-2.60031
Os04g0508500	MYB	-2.58328
Os02g0817600	AUX/IAA	-2.57438
Os06g0496400	bHLH	-2.55779
Os01g0566701	bHLH	-2.52984
Os08g0528900	FHA	-2.52483
Os03g0809700	FHA	-2.5197
Os08g0433500	NAC	-2.5035
Os05g0514300	TUB	-2.5003
Os09g0286600	AP2-EREBP	-2.49629
Os03g0742900	AUX/IAA	-2.46292
Os08g0200600	NAC	-2.45813
Os04g0489600	bHLH	-2.4354
Os07g0684900	HB	-2.41634
Os03g0148800	C2H2	-2.39341
Os01g0877500	PHD	-2.38657
Os03g0174900	CCAAT	-2.34808
Os08g0151000	MYB-related	-2.33021
Os03g0725800	bHLH	-2.3134
Os10g0419300	HSF	-2.30936
Os06g0175400	BSD	-2.30319
Os05g0389000	AP2-EREBP	-2.30157
Os09g0379600	HB	-2.29947
Os05g0553400	MYB	-2.27645
Os08g0143400	SWI/SNF-SWI3	-2.27471
Os04g0618600	bHLH	-2.27413
Os01g0192300	MYB-related	-2.2419
Os06g0709400	FAR1	-2.23434
Os05g0437700	bZIP	-2.23084
Os01g0203000	BES1	-2.22709
Os05g0178600	AUX/IAA	-2.2198
Os11g0707300	C2H2	-2.21782
Os01g0900800	bHLH	-2.2094
Os03g0860100	AP2-EREBP	-2.20908
Os05g0411300	bZIP	-2.20489
Os09g0474100	bHLH	-2.20027
Os01g0572300	C2H2	-2.19607
Os04g0671800	C3H	-2.18804
Os02g0301000	C3H	-2.18703
Os04g0613400	Rcd1-like	-2.17467
Os03g0264600	C2H2	-2.17145
Os01g0226700	OFP	-2.15134
Os02g0550900	FAR1	-2.13966
Os02g0655200	AP2-EREBP	-2.13716
Os02g0795800	bHLH	-2.12401
Os01g0766600	BSD	-2.11916
Os03g0183000	AP2-EREBP	-2.06337
Os03g0411100	CCAAT	-2.04618
Os04g0398000	AP2-EREBP	-2.03571
Os08g0442400	AP2-EREBP	-2.03136
Os01g0666200	HMG	-2.02
Os04g0548700	HB	-2.00927
Os07g0543000	bHLH	-1.99658
Os03g0231950	bHLH	-1.99032
Os08g0537900	AP2-EREBP	-1.98452
Os10g0564200	Trihelix	-1.97088
Os05g0569300	bZIP	-1.95326
Os08g0103600	TRAF	-1.95221
Os02g0565600	HB	-1.94889
Os02g0766700	bZIP	-1.93379
Os09g0386500	PHD	-1.92181
Os06g0255700	SNF2	-1.91479
Os03g0741400	WRKY	-1.90568
Os11g0128300	zf-HD	-1.89415
Os02g0723400	AUX/IAA	-1.89248
Os06g0597200	DBP	-1.89001
Os01g0277500	C2C2-Dof	-1.86485
Os08g0543900	bZIP	-1.86114
Os03g0231000	HB	-1.85936
Os07g0182400	AUX/IAA	-1.85736
Os07g0119300	G2-like	-1.84706
Os12g0601300	AUX/IAA	-1.82076
Os06g0553100	HSF	-1.806
Os09g0560900	C2H2	-1.79885
Os02g0161200	C3H	-1.7841
Os11g0463600	FHA	-1.77953
Os01g0678700	E2F-DP	-1.77915
Os05g0387800	GNAT	-1.77073
Os03g0143600	PHD	-1.7671
Os02g0692700	PLATZ	-1.7668
Os04g0580700	MADS	-1.76228
Os01g0741900	AUX/IAA	-1.75068
Os03g0711100	C2C2-CO-like	-1.75008
Os03g0815800	AP2-EREBP	-1.74693
Os12g0152900	bZIP	-1.74523
Os08g0499300	WRKY	-1.7428
Os03g0785800	TCP	-1.74219
Os11g0557300	BSD	-1.72982
Os03g0799600	PHD	-1.72596
Os07g0434500	SNF2	-1.72296
Os03g0101700	SNF2	-1.71538
Os08g0485600	C2H2	-1.70514
Os12g0601400	AUX/IAA	-1.69953
Os05g0345500	TRAF	-1.69474
Os08g0465000	HB	-1.69034
Os04g0486400	Trihelix	-1.68901
Os04g0676700	MYB-related	-1.687
Os05g0188600	HB	-1.68218
Os01g0159800	bHLH	-1.67429
Os01g0745700	C2C2-GATA	-1.65409
Os04g0482300	TRAF	-1.65404
Os02g0175100	bZIP	-1.65219
Os03g0696300	CCAAT	-1.64629
Os03g0191000	CAMTA	-1.639
Os12g0597700	WRKY	-1.6334
Os10g0544200	bHLH	-1.61995
Os08g0198900	WRKY	-1.61418
Os05g0139100	bHLH	-1.612
Os08g0472000	bZIP	-1.60504
Os02g0830200	Orphans	-1.60196
Os08g0421900	PHD	-1.59789
Os03g0797600	bHLH	-1.58541
Os08g0416000	HB	-1.55959
Os10g0446100	Orphans	-1.55737
Os07g0484700	MYB-related	-1.55274
Os08g0546800	HSF	-1.54957
Os02g0761000	MADS	-1.54254
Os07g0636200	SNF2	-1.52432
Os02g0557500	C3H	-1.50359
Os05g0114700	MYB-related	-1.50282
Os01g0718900	Trihelix	-1.50154
Os01g0811300	SET	-1.49981
Os05g0421600	NAC	-1.49553
Os07g0164600	SOH1	-1.49264
Os07g0687700	bZIP	-1.48891
Os08g0509600	SBP	-1.48839
Os09g0414300	MYB	-1.48528
Os07g0471100	SET	-1.48094
Os01g0708000	MYB-related	-1.47765
Os06g0504450	MADS	-1.46684
Os02g0603600	bHLH	-1.46652
Os01g0607400	LUG	-1.46413
Os10g0359500	NAC	-1.46141
Os05g0489700	bZIP	-1.46057
Os07g0644100	bZIP	-1.45588
Os05g0497200	AP2-EREBP	-1.45557
Os09g0540800	bZIP	-1.45083
Os04g0600900	GRF	-1.44861
Os09g0470500	HB	-1.44744
Os07g0176200	CPP	-1.44267
Os06g0194000	AP2-EREBP	-1.4419
Os01g0904700	ARR-B	-1.43245
Os05g0195700	MYB-related	-1.42354
Os10g0561800	HB	-1.41558
Os02g0274600	CPP	-1.39831
Os05g0106000	C2H2	-1.39725
Os11g0523800	ARF	-1.39584
Os12g0605300	CPP	-1.39447
Os01g0235700	bHLH	-1.39132
Os05g0559400	AUX/IAA	-1.38584
Os05g0103000	bHLH	-1.38508
Os03g0224200	ARR-B	-1.37335
Os08g0292000	HB	-1.37122
Os06g0283200	PHD	-1.36963
Os02g0645600	C2C2-GATA	-1.35891
Os10g0561400	MYB-related	-1.3567
Os06g0704300	C3H	-1.35263
Os05g0481400	ABI3VP1	-1.34559
Os03g0639300	bHLH	-1.34332
Os11g0197600	ABI3VP1	-1.34095
Os03g0815100	NAC	-1.33533
Os01g0530300	Orphans	-1.33027
Os03g0191900	AP2-EREBP	-1.32544
Os11g0117400	WRKY	-1.31617
Os01g0753000	VOZ	-1.3147
Os02g0187700	MYB	-1.3137
Os12g0278800	C3H	-1.30441
Os08g0369600	CPP	-1.3041
Os12g0573200	GRAS	-1.30026
Os11g0101200	Orphans	-1.29018
Os02g0194200	C3H	-1.28434
Os01g0797600	AP2-EREBP	-1.28421
Os11g0264300	RWP-RK	-1.28331
Os06g0682800	C3H	-1.28105
Os08g0292900	HB	-1.28038
Os11g0175700	TCP	-1.2723
Os07g0684800	NAC	-1.27228
Os02g0194000	MYB-related	-1.26972
Os09g0401200	Tify	-1.2681
Os12g0610200	bHLH	-1.25885
Os07g0236700	C2C2-Dof	-1.25694
Os06g0691100	AP2-EREBP	-1.25668
Os08g0438400	zf-HD	-1.25262
Os07g0565200	Rcd1-like	-1.25118
Os04g0572700	C3H	-1.2408
Os07g0258700	TRAF	-1.23932
Os01g0923700	Orphans	-1.2392
Os05g0316800	AP2-EREBP	-1.23909
Os01g0884500	SWI/SNF-BAF60b	-1.239
Os01g0218900	PHD	-1.23595
Os08g0437300	MYB	-1.23411
Os03g0255000	FAR1	-1.22395
Os12g0610600	NAC	-1.21654
Os05g0125000	PHD	-1.21474
Os08g0196700	CCAAT	-1.21275
Os04g0581400	ABI3VP1	-1.21086
Os06g0669700	MYB-related	-1.20921
Os08g0366100	MBF1	-1.20766
Os09g0475800	C2C2-Dof	-1.20744
Os05g0546700	FHA	-1.2041
Os12g0479400	ARF	-1.20389
Os02g0643200	C2C2-YABBY	-1.20291
Os08g0513700	SBP	-1.20057
Os09g0493700	NAC	-1.19594
Os05g0121400	C2H2	-1.19171
Os04g0438700	C3H	-1.19107
Os11g0630501	TRAF	-1.18958
Os01g0191900	MYB	-1.18905
Os07g0490200	CAMTA	-1.18574
Os02g0565000	Trihelix	-1.18557
Os02g0174100	SBP	-1.18531
Os04g0665500	SWI/SNF-BAF60b	-1.17852
Os01g0925400	NAC	-1.17484
Os05g0545600	FHA	-1.17385
Os07g0235800	AP2-EREBP	-1.171
Os02g0572900	C2H2	-1.16749
Os09g0393200	Jumonji	-1.16718
Os02g0648300	Trihelix	-1.16678
Os05g0463800	CCAAT	-1.16413
Os05g0100366	Orphans	-1.1609
Os01g0616400	C3H	-1.1599
Os03g0699400	GNAT	-1.15753
Os09g0417400	bHLH	-1.15296
Os12g0124500	zf-HD	-1.1521
Os03g0307800	SET	-1.1461
Os06g0637500	MYB	-1.14135
Os05g0510700	BSD	-1.13707
Os03g0371800	MYB	-1.1318
Os01g0932600	TRAF	-1.12985
Os02g0796500	ARR-B	-1.12731
Os06g0605600	MYB	-1.12586
Os11g0706200	GRAS	-1.12136
Os04g0566400	C2H2	-1.11951
Os03g0255400	FAR1	-1.11564
Os04g0476500	FAR1	-1.10334
Os02g0805250	bHLH	-1.1025
Os12g0170400	C2H2	-1.10028
Os10g0562100	MYB-related	-1.08985
Os03g0351100	C2C2-CO-like	-1.08356
Os11g0246100	mTERF	-1.08294
Os01g0924400	TCP	-1.08195
Os08g0338200	BSD	-1.07497
Os08g0428400	Tify	-1.07211
Os04g0566100	SNF2	-1.05882
Os01g0131600	AP2-EREBP	-1.05131
Os01g0750100	WRKY	-1.0464
Os07g0617000	AP2-EREBP	-1.04173
Os02g0726400	BSD	-1.04125
Os05g0490700	SET	-1.04108
Os03g0346700	Jumonji	-1.03231
Os11g0157600	Pseudo ARR-B	-1.03029
Os02g0564100	Alfin-like	-1.02991
Os01g0749300	HSF	-1.02789
Os05g0346200	AP2-EREBP	-1.02105
Os01g0808100	bZIP	-1.01939
Os06g0224500	mTERF	-1.01296
Os04g0663200	C3H	-1.00928
Os07g0233300	Alfin-like	-1.00826
Os06g0130600	BBR/BPC	-1.00398
Os02g0104500	Trihelix	-1.00362
Os01g0658900	bZIP	-1.00297
Os03g0843700	FAR1	-0.990011
Os06g0728700	MYB-related	-0.98675
Os02g0141100	ARF	-0.985249
Os05g0515700	VOZ	-0.983556
Os12g0163400	TUB	-0.980276
Os02g0557200	ARF	-0.97976
Os08g0408500	AP2-EREBP	-0.963909
Os02g0129600	BES1	-0.961624
Os06g0229300	HB	-0.960687
Os08g0157600	MYB-related	-0.960602
Os01g0888300	NAC	-0.959979
Os01g0812000	MYB	-0.957891
Os01g0948200	GRAS	-0.946182
Os06g0225200	mTERF	-0.942748
Os02g0202800	FAR1	-0.939051
Os03g0796900	bZIP	-0.938518
Os05g0494100	CCAAT	-0.934745
Os06g0217500	MED6	-0.933324
Os12g0560900	bZIP	-0.931514
Os01g0879500	SET	-0.923868
Os03g0266100	LIM	-0.921326
Os03g0444900	WRKY	-0.918225
Os01g0252200	C3H	-0.914137
Os04g0637000	bZIP	-0.906896
Os07g0190900	FHA	-0.905093
Os02g0833600	bZIP	-0.899483
Os10g0564100	SOH1	-0.895946
Os04g0591100	PLATZ	-0.894736
Os06g0731100	PHD	-0.892456
Os06g0677700	C3H	-0.891
Os12g0616400	TCP	-0.890732
Os02g0610500	C2C2-CO-like	-0.888811
Os05g0564200	C3H	-0.888582
Os03g0764600	G2-like	-0.888559
Os02g0720000	PHD	-0.888056
Os07g0581366	C2H2	-0.878796
Os03g0113500	Trihelix	-0.877699
Os05g0455200	HB	-0.874084
Os09g0455200	HSF	-0.870895
Os01g0841500	MYB	-0.869826
Os03g0241100	MYB-related	-0.868759
Os08g0383700	CCAAT	-0.867129
Os01g0675700	AUX/IAA	-0.851929
Os05g0230700	AUX/IAA	-0.848126
Os08g0502800	SWI/SNF-BAF60b	-0.843539
Os07g0209800	bZIP	-0.842088
Os06g0698900	C2C2-GATA	-0.836993
Os05g0398100	TRAF	-0.831399
Os06g0622300	ARID	-0.830679
Os01g0249900	GeBP	-0.827757
Os01g0922800	MADS	-0.823701
Os04g0541100	Trihelix	-0.822743
Os03g0183300	AP2-EREBP	-0.821633
Os03g0716200	PHD	-0.817682
Os03g0690600	GRAS	-0.811966
Os05g0163100	Alfin-like	-0.811819
Os01g0165000	AP2-EREBP	-0.811504
Os08g0346400	G2-like	-0.808762
Os02g0551900	C2H2	-0.807419
Os12g0233800	bZIP	-0.803303
Os02g0670400	HMG	-0.801094
Os03g0723000	GRAS	-0.801088
Os02g0147800	HB	-0.800852
Os07g0435900	SET	-0.783906
Os03g0831200	C2C2-GATA	-0.783822
Os02g0109400	Jumonji	-0.778707
Os05g0320300	HB	-0.776279
Os03g0109400	HB	-0.775697
Os01g0546900	Jumonji	-0.775339
Os05g0129300	bZIP	-0.76554
Os01g0848400	HB	-0.764329
Os04g0687900	TUB	-0.764284
Os06g0183800	SNF2	-0.762983
Os09g0556700	PHD	-0.755381
Os03g0748200	PHD	-0.751415
Os01g0195000	C2H2	-0.751073
Os05g0573500	CCAAT	-0.749205
Os12g0477400	NAC	-0.747076
Os06g0209300	PHD	-0.745676
Os10g0415900	GNAT	-0.724715
Os06g0101000	PHD	-0.724248
Os09g0449400	C2H2	-0.722705
Os03g0328900	C3H	-0.718638
Os07g0186400	PHD	-0.718318
Os06g0275600	bHLH	-0.711207
Os06g0507400	TRAF	-0.707121
Os03g0177000	GNAT	-0.705248
Os06g0712700	MADS	-0.703284
Os07g0598300	SNF2	-0.702674
Os04g0480300	MYB-related	-0.70179
Os04g0408700	S1Fa-like	-0.695916
Os03g0782500	bHLH	-0.692941
Os04g0287400	WRKY	-0.680919
Os12g0225300	FAR1	-0.678746
Os07g0583700	WRKY	-0.674178
Os03g0764450	SWI/SNF-BAF60b	-0.672179
Os03g0795900	HSF	-0.658024
Os01g0636700	SNF2	-0.656327
Os02g0602400	mTERF	-0.653652
Os01g0231000	AUX/IAA	-0.646561
Os06g0226700	TCP	-0.646357
Os01g0763200	TCP	-0.62905
Os05g0121600	AP2-EREBP	-0.625586
Os09g0551600	HMG	-0.621894
Os04g0648900	AP2-EREBP	-0.621369
Os01g0246500	RWP-RK	-0.619194
Os12g0176700	MYB-related	-0.611633
Os08g0129200	CSD	-0.610612
Os08g0524800	bHLH	-0.609716
Os01g0246100	TAZ	-0.606632
Os01g0190300	AUX/IAA	-0.606426
Os02g0128200	bZIP	-0.604631
Os06g0318200	TRAF	-0.592205
Os09g0451700	GeBP	-0.58598
Os04g0510200	LUG	-0.5838
Os11g0160100	PHD	-0.581549
Os02g0271900	MYB-related	-0.576859
Os05g0204600	Orphans	-0.560305
Os07g0496300	FAR1	-0.55878
Os09g0134500	PHD	-0.558327
Os05g0563400	ARF	-0.55312
Os09g0526600	HSF	-0.551965
Os04g0691700	PHD	-0.548998
Os06g0318700	C3H	-0.542915
Os01g0927600	ARF	-0.53834
Os06g0485100	HB	-0.535751
Os11g0292050	PHD	-0.531065
Os09g0299200	G2-like	-0.529299
Os01g0292900	SBP	-0.52161
Os07g0545300	CCAAT	-0.517759
Os07g0467500	GRF	-0.513153
Os03g0707600	GRAS	-0.50681
Os08g0109400	AUX/IAA	-0.50606
Os08g0520500	ARF	-0.503376
Os03g0194400	GNAT	-0.503104
Os03g0239400	bZIP	-0.502588
Os01g0191300	NAC	-0.50062
Os02g0496100	HSF	-0.500155
Os03g0351400	TUB	-0.499734
Os02g0110700	SNF2	-0.496953
Os05g0126300	MYB	-0.495773
Os09g0475400	bHLH	-0.493901
Os05g0408200	SBP	-0.485832
Os06g0731500	PHD	-0.484725
Os01g0524500	MYB-related	-0.478386
Os12g0613300	MYB-related	-0.477709
Os01g0909500	C2H2	-0.473438
Os07g0615900	FAR1	-0.469228
Os06g0624900	PLATZ	-0.468904
Os03g0165300	HB	-0.466954
Os01g0264000	C2C2-Dof	-0.4655
Os09g0481700	WRKY	-0.460588
Os02g0433600	bHLH	-0.460229
Os11g0533500	RB	-0.459823
Os06g0152200	Orphans	-0.441588
Os04g0609700	PHD	-0.440068
Os02g0116000	C2H2	-0.427319
Os08g0159000	MYB-related	-0.416173
Os04g0671900	ARF	-0.412711
Os03g0224700	HSF	-0.412423
Os05g0196500	Jumonji	-0.406257
Os05g0540800	MYB-related	-0.403084
Os08g0103300	TUB	-0.402853
Os03g0123500	HB	-0.381647
Os05g0134200	DBP	-0.379267
Os01g0706000	Coactivator p15	-0.370481
Os06g0105800	MYB-related	-0.366547
Os06g0183100	ARR-B	-0.358993
Os01g0295700	DBP	-0.34909
Os05g0491500	G2-like	-0.341544
Os08g0484700	Trihelix	-0.337274
Os10g0574700	PLATZ	-0.333072
Os03g0425800	MYB-related	-0.329444
Os03g0221300	NAC	-0.317801
Os08g0467600	GeBP	-0.313846
Os09g0480700	CCAAT	-0.310342
Os07g0623100	CAMTA	-0.309687
Os08g0562200	NAC	-0.2946
Os10g0369600	GRAS	-0.287901
Os12g0162500	bZIP	-0.262116
Os11g0218000	bZIP	-0.259042
