## Supplementary material for "Transcriptional modulation during photomorphogenesis in rice seedlings": Supplementary Table S5.xlsx

### Sheet: Sheet1
Supplementary Table 5: Transcription factors regulating MVA pathway genes
TF	TF description		Target	Target description	Upregulated
Os09g0516200	bZIP	regulates	Os08g0544900	HMGS
Os12g0162500	bZIP	regulates	Os08g0544900	HMGS	8DD
Os09g0457900	AP2-EREBP	regulates	Os08g0512700	HMGR	48LL
Os01g0165000	AP2-EREBP	regulates	Os02g0109100	MDD	8DD
Os01g0224100	AP2-EREBP	regulates	Os02g0109100	MDD
Os01g0657400	AP2-EREBP	regulates	Os02g0109100	MDD
Os02g0194200	C3H	regulates	Os02g0109100	MDD	8DD
Os02g0638650	AP2-EREBP	regulates	Os02g0109100	MDD
Os02g0655200	AP2-EREBP	regulates	Os02g0109100	MDD	8DD
Os02g0797100	AP2-EREBP	regulates	Os02g0109100	MDD	8DD
Os03g0191900	AP2-EREBP	regulates	Os02g0109100	MDD	8DD
Os03g0263000	AP2-EREBP	regulates	Os02g0109100	MDD
Os03g0860100	AP2-EREBP	regulates	Os02g0109100	MDD	8DD
Os04g0399800	AP2-EREBP	regulates	Os02g0109100	MDD
Os04g0669200	AP2-EREBP	regulates	Os02g0109100	MDD
Os05g0121400	C2H2	regulates	Os02g0109100	MDD	8DD
Os05g0497200	AP2-EREBP	regulates	Os02g0109100	MDD	8DD
Os09g0309700	AP2-EREBP	regulates	Os02g0109100	MDD	48LL
