## Supplementary material for "Transcriptional modulation during photomorphogenesis in rice seedlings": Supplementary Table S6.xlsx

### Sheet: Sheet1
Supplementary Table S6: lncRNA annotation using BLAST
lncRNA transcripts (query ID)	Subject ID	% match
TCONS_00011286	CNT20185995	91.58
TCONS_00001871	CNT20186010	100
TCONS_00013210	CNT20186055	100
TCONS_00023217	CNT20186077	100
TCONS_00028753	CNT20186113	100
TCONS_00030315	CNT20186113	100
TCONS_00023449	CNT20186122	100
TCONS_00031807	CNT20186410	100
TCONS_00029839	CNT20186422	100
TCONS_00030485	CNT20186422	100
TCONS_00025981	CNT20186429	100
TCONS_00004152	CNT20186434	100
TCONS_00004153	CNT20186434	100
TCONS_00004849	CNT20186450	99.4
TCONS_00022294	CNT20186492	100
TCONS_00025996	CNT20186523	100
TCONS_00016816	CNT20186572	100
TCONS_00009683	CNT20186627	94.95
TCONS_00013186	CNT20186643	100
TCONS_00013187	CNT20186643	100
TCONS_00009160	CNT20186650	100
TCONS_00007452	CNT20186671	100
TCONS_00012886	CNT20186678	100
TCONS_00025927	CNT20186712	92.05
TCONS_00018207	CNT20186765	100
TCONS_00028424	CNT20186828	98.78
TCONS_00020402	CNT20186881	100
TCONS_00017601	CNT20187038	96.06
TCONS_00028254	CNT20187038	95.52
TCONS_00003850	CNT20187043	100
TCONS_00008003	CNT20187082	100
TCONS_00006347	CNT20187087	100
TCONS_00025874	CNT20187120	88.21
TCONS_00024023	CNT20187120	100
TCONS_00030694	CNT20187149	100
TCONS_00022768	CNT20187152	100
TCONS_00008009	CNT20187182	100
TCONS_00030478	CNT20187265	100
TCONS_00030477	CNT20187265	100
TCONS_00019850	CNT20187275	100
TCONS_00007773	CNT20187314	100
TCONS_00006001	CNT20187460	98.67
TCONS_00015547	CNT20187460	100
TCONS_00006571	CNT20187539	100
TCONS_00024115	CNT20187563	100
TCONS_00009682	CNT20187680	84.03
TCONS_00007826	CNT20187680	100
TCONS_00010622	CNT20187680	86.06
TCONS_00024968	CNT20187733	100
TCONS_00025873	CNT20187734	100
TCONS_00029024	CNT20187787	100
TCONS_00013182	CNT20187791	100
TCONS_00023697	CNT20187809	100
TCONS_00029136	CNT20187852	86.07
TCONS_00012835	CNT20187902	100
TCONS_00013640	CNT20187905	86.82
TCONS_00032196	CNT20187905	100
TCONS_00032197	CNT20187905	100
TCONS_00003713	CNT20187919	91.57
TCONS_00013673	CNT20187952	83.54
TCONS_00013685	CNT20187952	100
TCONS_00029339	CNT20188003	86.9
TCONS_00007332	CNT20188012	100
TCONS_00017543	CNT20188068	100
TCONS_00020386	CNT20188069	86.86
TCONS_00028357	CNT20188072	97.04
TCONS_00022083	CNT20188072	99.55
TCONS_00022084	CNT20188073	100
TCONS_00023616	CNT20188087	97.89
TCONS_00005973	CNT20188094	92.33
TCONS_00007783	CNT20188094	94.32
TCONS_00024100	CNT20188109	100
TCONS_00004454	CNT20188203	92.68
TCONS_00020926	CNT20188242	100
TCONS_00003869	CNT20188251	100
TCONS_00006113	CNT20188323	100
TCONS_00013266	CNT20188333	100
TCONS_00030223	CNT20188453	100
TCONS_00012887	CNT20188459	100
TCONS_00018135	CNT20188465	100
TCONS_00002723	CNT20188508	100
TCONS_00027717	CNT20188526	100
TCONS_00027716	CNT20188528	100
TCONS_00031165	CNT20188540	93.85
TCONS_00027532	CNT20188556	100
TCONS_00013127	CNT20188659	79.35
TCONS_00001789	CNT20188668	98.74
TCONS_00023332	EPlOSAT00000045657	93.53
TCONS_00030539	EPlOSAT00000045976	90.16
TCONS_00003932	lcl|Osativa_LOC_Os01g20800.1	100
TCONS_00004050	lcl|Osativa_LOC_Os01g20890.1	98.53
TCONS_00017795	lcl|Osativa_LOC_Os01g43560.1	94.83
TCONS_00023130	lcl|Osativa_LOC_Os02g04720.1	90.43
TCONS_00013176	lcl|Osativa_LOC_Os02g28465.1	100
TCONS_00021573	lcl|Osativa_LOC_Os02g28465.1	96.26
TCONS_00002141	lcl|Osativa_LOC_Os03g18930.1	94.55
TCONS_00006068	lcl|Osativa_LOC_Os03g47564.1	94.71
TCONS_00020616	lcl|Osativa_LOC_Os04g40790.1	100
TCONS_00002312	lcl|Osativa_LOC_Os04g47670.2	97.18
TCONS_00020880	lcl|Osativa_LOC_Os04g55170.1	100
TCONS_00006020	lcl|Osativa_LOC_Os05g14960.1	100
TCONS_00024599	lcl|Osativa_LOC_Os06g01870.1	100
TCONS_00028313	lcl|Osativa_LOC_Os06g18980.1	91.84
TCONS_00025942	lcl|Osativa_LOC_Os06g24040.1	100
TCONS_00026070	lcl|Osativa_LOC_Os06g38056.1	97.79
TCONS_00027700	lcl|Osativa_LOC_Os07g31320.1	99.39
TCONS_00027701	lcl|Osativa_LOC_Os07g31320.1	99.39
TCONS_00023241	lcl|Osativa_LOC_Os08g30540.1	83.7
TCONS_00025920	lcl|Osativa_LOC_Os09g15650.1	89.53
TCONS_00031983	lcl|Osativa_LOC_Os09g34847.2	100
TCONS_00021258	lcl|Osativa_LOC_Os11g06934.2	93.1
TCONS_00009763	MSTRG.10097.2	100
TCONS_00012947	MSTRG.11142.4	100
TCONS_00011865	MSTRG.11920.1	100
TCONS_00013098	MSTRG.11952.1	100
TCONS_00010463	MSTRG.12054.2	100
TCONS_00010465	MSTRG.12054.2	100
TCONS_00010466	MSTRG.12054.2	100
TCONS_00013141	MSTRG.12096.1	100
TCONS_00004798	MSTRG.12295.1	97.12
TCONS_00017592	MSTRG.12295.1	82.46
TCONS_00012152	MSTRG.12696.1	100
TCONS_00003919	MSTRG.1314.1	100
TCONS_00013472	MSTRG.13320.1	100
TCONS_00013473	MSTRG.13320.1	100
TCONS_00012518	MSTRG.13652.1	100
TCONS_00017851	MSTRG.14543.2	91.85
TCONS_00017167	MSTRG.14828.3	100
TCONS_00017166	MSTRG.14828.3	100
TCONS_00017285	MSTRG.15518.1	100
TCONS_00003982	MSTRG.1575.1	91.86
TCONS_00003983	MSTRG.1575.1	88.93
TCONS_00003984	MSTRG.1575.1	90.68
TCONS_00017415	MSTRG.16067.1	100
TCONS_00017527	MSTRG.16553.1	100
TCONS_00017613	MSTRG.16925.1	100
TCONS_00017614	MSTRG.16925.1	100
TCONS_00014799	MSTRG.17141.3	100
TCONS_00014800	MSTRG.17141.3	100
TCONS_00014897	MSTRG.17446.3	99.18
TCONS_00016584	MSTRG.17537.1	100
TCONS_00021229	MSTRG.1822.2	91.32
TCONS_00021230	MSTRG.1822.2	91.32
TCONS_00017873	MSTRG.18224.3	100
TCONS_00004069	MSTRG.1889.1	100
TCONS_00017382	MSTRG.19370.1	85.45
TCONS_00011156	MSTRG.19370.1	81.55
TCONS_00020388	MSTRG.19431.3	100
TCONS_00020389	MSTRG.19431.3	100
TCONS_00019195	MSTRG.19431.3	99.58
TCONS_00019196	MSTRG.19431.3	98.1
TCONS_00001695	MSTRG.19431.3	89.23
TCONS_00019240	MSTRG.19582.1	86.35
TCONS_00018224	MSTRG.19582.1	100
TCONS_00018225	MSTRG.19582.1	100
TCONS_00018226	MSTRG.19582.1	100
TCONS_00020610	MSTRG.20398.1	100
TCONS_00019719	MSTRG.20658.1	100
TCONS_00028321	MSTRG.2073.1	95.87
TCONS_00029040	MSTRG.2073.1	83.61
TCONS_00019964	MSTRG.21207.1	100
TCONS_00018873	MSTRG.21337.1	100
TCONS_00013450	MSTRG.21594.1	95.44
TCONS_00003874	MSTRG.21727.1	85.38
TCONS_00020948	MSTRG.21900.1	100
TCONS_00020294	MSTRG.21931.1	100
TCONS_00029727	MSTRG.22319.1	93.12
TCONS_00029728	MSTRG.22319.1	92.62
TCONS_00030392	MSTRG.22319.1	92.79
TCONS_00022372	MSTRG.22938.1	100
TCONS_00018553	MSTRG.22938.3	85.24
TCONS_00023244	MSTRG.23031.1	100
TCONS_00023265	MSTRG.23097.1	100
TCONS_00023266	MSTRG.23097.1	97.84
TCONS_00004019	MSTRG.23162.1	94.56
TCONS_00003168	MSTRG.23162.1	79.84
TCONS_00022593	MSTRG.23557.1	100
TCONS_00023566	MSTRG.24349.4	100
TCONS_00006106	MSTRG.24990.4	89.27
TCONS_00024096	MSTRG.25999.1	100
TCONS_00030692	MSTRG.25999.1	95.79
TCONS_00025968	MSTRG.26115.2	100
TCONS_00026055	MSTRG.26443.1	100
TCONS_00026056	MSTRG.26443.1	100
TCONS_00026063	MSTRG.26462.1	100
TCONS_00006026	MSTRG.26462.1	98.96
TCONS_00002473	MSTRG.26470.1	80.63
TCONS_00007865	MSTRG.26470.1	83.42
TCONS_00017134	MSTRG.26470.1	83.53
TCONS_00020638	MSTRG.26470.1	91.1
TCONS_00029042	MSTRG.26470.1	93.65
TCONS_00031491	MSTRG.26470.1	82.66
TCONS_00025429	MSTRG.27035.1	100
TCONS_00024445	MSTRG.27136.1	100
TCONS_00024560	MSTRG.27474.1	100
TCONS_00001066	MSTRG.2776.1	100
TCONS_00027364	MSTRG.27772.1	99.7
TCONS_00027365	MSTRG.27772.1	98.78
TCONS_00020394	MSTRG.28201.1	98.8
TCONS_00025982	MSTRG.28327.1	98.48
TCONS_00027528	MSTRG.28327.1	100
TCONS_00028308	MSTRG.28412.1	100
TCONS_00028307	MSTRG.28412.1	100
TCONS_00023223	MSTRG.28578.2	86.59
TCONS_00028338	MSTRG.28578.2	83.73
TCONS_00010398	MSTRG.28622.3	93.2
TCONS_00004702	MSTRG.28671.1	81.02
TCONS_00008594	MSTRG.28671.1	78.36
TCONS_00015537	MSTRG.28671.1	90.46
TCONS_00028651	MSTRG.29981.4	100
TCONS_00019241	MSTRG.30184.1	96.05
TCONS_00019242	MSTRG.30184.1	98.77
TCONS_00029609	MSTRG.30333.1	100
TCONS_00026275	MSTRG.3039.2	95.76
TCONS_00029693	MSTRG.30548.1	100
TCONS_00029701	MSTRG.30556.1	100
TCONS_00029702	MSTRG.30556.1	100
TCONS_00002457	MSTRG.30713.1	95.07
TCONS_00019236	MSTRG.30713.1	94.01
TCONS_00000538	MSTRG.31077.2	96.33
TCONS_00000539	MSTRG.31077.2	96.33
TCONS_00000540	MSTRG.31077.2	97.64
TCONS_00009588	MSTRG.31087.1	78.21
TCONS_00030573	MSTRG.31656.1	90.09
TCONS_00029447	MSTRG.32162.1	100
TCONS_00032178	MSTRG.32609.1	100
TCONS_00030932	MSTRG.32782.2	99.51
TCONS_00008042	MSTRG.32879.1	95.5
TCONS_00015190	MSTRG.32879.1	89.95
TCONS_00020325	MSTRG.32879.1	94.69
TCONS_00032584	MSTRG.32879.1	90.97
TCONS_00031844	MSTRG.33511.1	100
TCONS_00031425	MSTRG.34114.1	100
TCONS_00004132	MSTRG.4202.1	89.83
TCONS_00018088	MSTRG.4202.1	81.2
TCONS_00005344	MSTRG.4813.1	100
TCONS_00003849	MSTRG.4915.1	96.02
TCONS_00004053	MSTRG.4915.1	96.89
TCONS_00005991	MSTRG.4915.1	100
TCONS_00002674	MSTRG.4973.1	90.15
TCONS_00006035	MSTRG.5054.1	100
TCONS_00008174	MSTRG.5595.1	90.09
TCONS_00015867	MSTRG.5595.1	93.9
TCONS_00020707	MSTRG.5676.3	87.31
TCONS_00006261	MSTRG.6043.1	100
TCONS_00005779	MSTRG.6043.1	100
TCONS_00008408	MSTRG.7097.1	95.09
TCONS_00008411	MSTRG.7097.1	95.09
TCONS_00007235	MSTRG.7323.1	100
TCONS_00007236	MSTRG.7323.1	100
TCONS_00006607	MSTRG.7358.1	100
TCONS_00005367	MSTRG.7389.1	91.55
TCONS_00009554	MSTRG.7389.1	83.22
TCONS_00007820	MSTRG.7392.1	100
TCONS_00007877	MSTRG.7604.2	100
TCONS_00007878	MSTRG.7604.2	100
TCONS_00007879	MSTRG.7604.2	100
TCONS_00025959	MSTRG.7836.2	94.94
TCONS_00026067	MSTRG.7836.2	90.16
TCONS_00007439	MSTRG.7975.1	100
TCONS_00007532	MSTRG.8298.1	100
TCONS_00030401	MSTRG.8489.1	84.27
TCONS_00007648	MSTRG.8757.1	90.7
TCONS_00009558	MSTRG.9335.1	100
TCONS_00009568	MSTRG.9353.3	100
TCONS_00017593	MSTRG.9419.1	88
TCONS_00009677	MSTRG.9748.1	100
TCONS_00026740	MSTRG.9780.1	84.57
TCONS_00018122	CNT20185929	100
TCONS_00009628	CNT20185962	98.35
TCONS_00001515	CNT20186056	99.65
TCONS_00023448	CNT20186120	100
TCONS_00010628	CNT20186124	96.46
TCONS_00017935	CNT20186169	100
TCONS_00030041	CNT20186385	90.32
TCONS_00016936	CNT20186403	100
TCONS_00029838	CNT20186418	100
TCONS_00025867	CNT20186457	81.65
TCONS_00017605	CNT20186584	78.37
TCONS_00008096	CNT20186675	96.25
TCONS_00017478	CNT20186732	87.25
TCONS_00017351	CNT20186799	84.34
TCONS_00022978	CNT20186875	100
TCONS_00009748	CNT20186919	95.6
TCONS_00019566	CNT20187005	100
TCONS_00018886	CNT20187063	100
TCONS_00030297	CNT20187069	100
TCONS_00023014	CNT20187115	100
TCONS_00018808	CNT20187141	100
TCONS_00009210	CNT20187218	100
TCONS_00027534	CNT20187253	99.6
TCONS_00021267	CNT20187262	83.86
TCONS_00024086	CNT20187290	100
TCONS_00002921	CNT20187313	100
TCONS_00012033	CNT20187435	100
TCONS_00019892	CNT20187496	100
TCONS_00019769	CNT20187498	100
TCONS_00031424	CNT20187521	90.05
TCONS_00027604	CNT20187571	93.91
TCONS_00025862	CNT20187578	90.48
TCONS_00031685	CNT20187824	100
TCONS_00007336	CNT20187871	95.04
TCONS_00028696	CNT20187900	97.31
TCONS_00023075	CNT20187936	100
TCONS_00004243	CNT20188163	100
TCONS_00008996	CNT20188217	100
TCONS_00030456	CNT20188249	100
TCONS_00008438	CNT20188315	100
TCONS_00005447	CNT20188445	93.08
TCONS_00009097	CNT20188455	100
TCONS_00032169	CNT20188605	100
TCONS_00018740	CNT20188618	100
TCONS_00032255	EPlOSAT00000012913	89.45
TCONS_00007521	EPlOSAT00000045593	78.76
TCONS_00000097	lcl|Osativa_LOC_Os01g03810.1	100
TCONS_00017503	lcl|Osativa_LOC_Os01g10030.1	100
TCONS_00025078	lcl|Osativa_LOC_Os01g18130.1	100
TCONS_00004230	lcl|Osativa_LOC_Os01g47700.1	100
TCONS_00030350	lcl|Osativa_LOC_Os02g05199.6	94.79
TCONS_00013345	lcl|Osativa_LOC_Os02g38490.4	100
TCONS_00016423	lcl|Osativa_LOC_Os03g40380.1	100
TCONS_00020567	lcl|Osativa_LOC_Os05g14050.1	93.1
TCONS_00023236	lcl|Osativa_LOC_Os05g23830.1	100
TCONS_00022393	lcl|Osativa_LOC_Os05g24140.1	100
TCONS_00013669	lcl|Osativa_LOC_Os05g39750.1	97
TCONS_00025409	lcl|Osativa_LOC_Os06g45320.1	100
TCONS_00025557	lcl|Osativa_LOC_Os06g50090.1	100
TCONS_00030457	lcl|Osativa_LOC_Os08g17150.1	100
TCONS_00001698	lcl|Osativa_LOC_Os11g13830.1	91.38
TCONS_00007266	lcl|Osativa_LOC_Os11g15624.2	100
TCONS_00022293	lcl|Osativa_LOC_Os11g19180.1	75.93
TCONS_00007873	lcl|Osativa_LOC_Os11g24130.1	100
TCONS_00017313	lcl|Osativa_LOC_Os12g16360.1	92.01
TCONS_00008441	lcl|Osativa_LOC_Os12g26350.1	100
TCONS_00009791	MSTRG.10192.1	100
TCONS_00009872	MSTRG.10503.2	100
TCONS_00012854	MSTRG.10627.1	100
TCONS_00011645	MSTRG.11305.1	100
TCONS_00002798	MSTRG.11311.1	91.2
TCONS_00011707	MSTRG.11451.1	100
TCONS_00011863	MSTRG.11913.4	100
TCONS_00010450	MSTRG.12024.2	100
TCONS_00009693	MSTRG.12031.1	91.46
TCONS_00009540	MSTRG.12032.1	84.88
TCONS_00010464	MSTRG.12054.1	100
TCONS_00013158	MSTRG.12136.1	100
TCONS_00004184	MSTRG.12209.1	91.09
TCONS_00011991	MSTRG.12263.1	100
TCONS_00013302	MSTRG.12669.1	100
TCONS_00026008	MSTRG.12872.2	82.16
TCONS_00013363	MSTRG.12890.1	100
TCONS_00028208	MSTRG.13224.3	91.67
TCONS_00013442	MSTRG.13249.1	100
TCONS_00012384	MSTRG.13280.1	100
TCONS_00029583	MSTRG.13313.3	95.73
TCONS_00012430	MSTRG.13381.2	100
TCONS_00013490	MSTRG.13407.1	100
TCONS_00012456	MSTRG.13449.3	100
TCONS_00008672	MSTRG.13488.1	100
TCONS_00011039	MSTRG.13662.2	100
TCONS_00012746	MSTRG.14302.1	100
TCONS_00013077	MSTRG.14613.2	83.69
TCONS_00017191	MSTRG.14962.5	100
TCONS_00017264	MSTRG.15386.3	100
TCONS_00017307	MSTRG.15596.2	100
TCONS_00017346	MSTRG.15729.3	100
TCONS_00017492	MSTRG.16395.1	100
TCONS_00003996	MSTRG.1644.1	100
TCONS_00016222	MSTRG.16531.3	100
TCONS_00017557	MSTRG.16710.7	100
TCONS_00000606	MSTRG.1672.2	99.45
TCONS_00004010	MSTRG.1674.3	100
TCONS_00010414	MSTRG.16811.1	87.95
TCONS_00017587	MSTRG.16833.2	100
TCONS_00014740	MSTRG.16879.1	100
TCONS_00025708	MSTRG.16888.1	91.85
TCONS_00016337	MSTRG.16892.1	100
TCONS_00016336	MSTRG.16892.2	100
TCONS_00017781	MSTRG.17647.1	100
TCONS_00005459	MSTRG.17767.1	90.28
TCONS_00016759	MSTRG.17987.1	100
TCONS_00015191	MSTRG.18260.1	100
TCONS_00017884	MSTRG.18285.1	100
TCONS_00017988	MSTRG.18797.1	100
TCONS_00002489	MSTRG.1880.1	100
TCONS_00025095	MSTRG.19038.1	77.27
TCONS_00025828	MSTRG.19045.1	100
TCONS_00020340	MSTRG.19124.1	100
TCONS_00020350	MSTRG.19179.1	100
TCONS_00019179	MSTRG.19217.1	100
TCONS_00020367	MSTRG.19235.1	100
TCONS_00026707	MSTRG.19272.2	85.71
TCONS_00020374	MSTRG.19293.2	100
TCONS_00022005	MSTRG.19446.1	95.67
TCONS_00020438	MSTRG.19653.1	100
TCONS_00020441	MSTRG.19664.1	100
TCONS_00029585	MSTRG.19668.1	98.57
TCONS_00020549	MSTRG.20181.1	100
TCONS_00026114	MSTRG.20230.1	80.21
TCONS_00008724	MSTRG.20402.1	78.81
TCONS_00020625	MSTRG.20495.2	100
TCONS_00015880	MSTRG.20519.2	84.8
TCONS_00007888	MSTRG.20560.1	89.66
TCONS_00020003	MSTRG.21312.1	100
TCONS_00004120	MSTRG.2180.1	100
TCONS_00021074	MSTRG.22237.2	100
TCONS_00023095	MSTRG.22324.2	100
TCONS_00023104	MSTRG.22396.1	100
TCONS_00021136	MSTRG.22423.1	97.83
TCONS_00025620	MSTRG.22459.1	85.92
TCONS_00023145	MSTRG.22576.1	100
TCONS_00000866	MSTRG.2265.2	99.82
TCONS_00022298	MSTRG.22774.1	100
TCONS_00023228	MSTRG.22905.1	100
TCONS_00023226	MSTRG.22905.2	100
TCONS_00023227	MSTRG.22905.3	100
TCONS_00013183	MSTRG.22920.1	80.48
TCONS_00017776	MSTRG.23099.2	91.6
TCONS_00023272	MSTRG.23122.1	100
TCONS_00023273	MSTRG.23129.1	100
TCONS_00004163	MSTRG.2327.2	100
TCONS_00023312	MSTRG.23312.2	100
TCONS_00022527	MSTRG.23395.1	100
TCONS_00022560	MSTRG.23460.3	96.97
TCONS_00004174	MSTRG.2372.1	100
TCONS_00022773	MSTRG.24000.2	100
TCONS_00023577	MSTRG.24389.1	100
TCONS_00021975	MSTRG.24547.1	96.88
TCONS_00025740	MSTRG.25252.1	100
TCONS_00025856	MSTRG.25772.1	100
TCONS_00024997	MSTRG.25833.3	100
TCONS_00025923	MSTRG.25849.1	97.53
TCONS_00025900	MSTRG.25856.1	83.05
TCONS_00001582	MSTRG.25901.1	88.73
TCONS_00025917	MSTRG.25973.3	100
TCONS_00025120	MSTRG.26144.2	100
TCONS_00025976	MSTRG.26151.1	100
TCONS_00027527	MSTRG.26174.1	96.41
TCONS_00024143	MSTRG.26184.2	100
TCONS_00023458	MSTRG.26327.1	88.21
TCONS_00003682	MSTRG.265.1	100
TCONS_00026074	MSTRG.26553.1	100
TCONS_00024241	MSTRG.26554.1	100
TCONS_00024309	MSTRG.26772.2	100
TCONS_00025335	MSTRG.26826.1	100
TCONS_00025369	MSTRG.26898.1	100
TCONS_00024573	MSTRG.27506.1	100
TCONS_00014171	MSTRG.27971.1	93.62
TCONS_00026486	MSTRG.28061.1	100
TCONS_00027459	MSTRG.28076.1	100
TCONS_00028250	MSTRG.28173.1	100
TCONS_00027526	MSTRG.28321.1	100
TCONS_00027539	MSTRG.28362.1	99.83
TCONS_00009566	MSTRG.28423.1	95.64
TCONS_00027599	MSTRG.28516.1	100
TCONS_00028344	MSTRG.28558.2	100
TCONS_00017989	MSTRG.28661.1	98.97
TCONS_00022183	MSTRG.28765.1	90.13
TCONS_00002438	MSTRG.28770.1	96.43
TCONS_00002865	MSTRG.2880.4	100
TCONS_00026885	MSTRG.29013.2	100
TCONS_00027755	MSTRG.29020.1	100
TCONS_00027812	MSTRG.29201.2	100
TCONS_00026939	MSTRG.29261.1	99.81
TCONS_00025638	MSTRG.29408.1	89.47
TCONS_00028575	MSTRG.29651.2	100
TCONS_00013887	MSTRG.29708.1	97.22
TCONS_00028599	MSTRG.29741.1	93.7
TCONS_00027988	MSTRG.29769.2	100
TCONS_00016150	MSTRG.3015.1	96.85
TCONS_00030299	MSTRG.30251.1	100
TCONS_00030332	MSTRG.30396.1	99.56
TCONS_00009749	MSTRG.30448.1	89.77
TCONS_00029695	MSTRG.30548.2	100
TCONS_00009085	MSTRG.30824.1	97.56
TCONS_00029780	MSTRG.30875.1	100
TCONS_00003702	MSTRG.309.4	100
TCONS_00029789	MSTRG.30925.1	100
TCONS_00010471	MSTRG.31145.1	97.06
TCONS_00030542	MSTRG.31336.1	100
TCONS_00029223	MSTRG.31609.1	100
TCONS_00030698	MSTRG.31918.3	100
TCONS_00030727	MSTRG.32038.1	100
TCONS_00004586	MSTRG.32083.2	91.8
TCONS_00030737	MSTRG.32093.1	100
TCONS_00030199	MSTRG.32130.1	100
TCONS_00032140	MSTRG.32442.1	100
TCONS_00006675	MSTRG.32522.1	94.98
TCONS_00030908	MSTRG.32702.1	100
TCONS_00030495	MSTRG.32787.2	91.24
TCONS_00030652	MSTRG.32857.1	93.33
TCONS_00031683	MSTRG.32910.1	100
TCONS_00032314	MSTRG.33151.1	100
TCONS_00001291	MSTRG.3324.1	99.65
TCONS_00031184	MSTRG.33490.1	100
TCONS_00010575	MSTRG.33591.2	75.36
TCONS_00031904	MSTRG.33620.1	100
TCONS_00003065	MSTRG.3364.1	100
TCONS_00032042	MSTRG.33968.1	100
TCONS_00015066	MSTRG.34352.1	87.18
TCONS_00018222	MSTRG.34371.1	97.66
TCONS_00013164	MSTRG.3469.1	91.04
TCONS_00003274	MSTRG.3935.2	100
TCONS_00003311	MSTRG.4024.1	100
TCONS_00004588	MSTRG.4140.1	100
TCONS_00004634	MSTRG.4459.1	100
TCONS_00000537	MSTRG.4812.1	91.71
TCONS_00005356	MSTRG.4830.1	100
TCONS_00005980	MSTRG.4890.1	100
TCONS_00006023	MSTRG.5008.1	100
TCONS_00004009	MSTRG.5014.2	85.83
TCONS_00005525	MSTRG.5402.1	100
TCONS_00005573	MSTRG.5469.1	100
TCONS_00006146	MSTRG.5544.1	100
TCONS_00026183	MSTRG.5677.1	97.22
TCONS_00007127	MSTRG.5816.2	93.15
TCONS_00018089	MSTRG.5841.1	96.67
TCONS_00003768	MSTRG.589.1	100
TCONS_00026118	MSTRG.6023.1	85.77
TCONS_00006318	MSTRG.6281.2	100
TCONS_00005293	MSTRG.6495.1	100
TCONS_00005294	MSTRG.6495.2	100
TCONS_00005298	MSTRG.6514.1	99.84
TCONS_00007195	MSTRG.7195.1	100
TCONS_00010524	MSTRG.7207.2	89.33
TCONS_00007203	MSTRG.7219.1	100
TCONS_00007794	MSTRG.7320.1	100
TCONS_00006705	MSTRG.7631.1	100
TCONS_00007928	MSTRG.7795.1	100
TCONS_00007959	MSTRG.7933.3	100
TCONS_00007463	MSTRG.8011.1	100
TCONS_00007551	MSTRG.8358.1	100
TCONS_00009113	MSTRG.8475.1	97.12
TCONS_00009482	MSTRG.8956.2	100
TCONS_00008917	MSTRG.8996.1	100
TCONS_00009546	MSTRG.9266.1	100
TCONS_00028925	MSTRG.9306.1	92.17
TCONS_00009577	MSTRG.9394.4	82.63
TCONS_00023192	MSTRG.9558.1	82.48
TCONS_00009654	MSTRG.9653.1	100
TCONS_00023050	MSTRG.9820.1	88.11
TCONS_00009188	MSTRG.9886.1	100

### Sheet: Sheet2
Supplementary Table S6: lncRNA annotation using BLAST
lncRNA transcripts (query ID)	Subject ID	% match
TCONS_00010922	CNT20185995	91.58
TCONS_00001810	CNT20186010	100
TCONS_00012813	CNT20186055	90.74
TCONS_00027391	CNT20186062	94.33
TCONS_00031685	CNT20186062	96.5
TCONS_00022602	CNT20186077	100
TCONS_00022854	CNT20186122	100
TCONS_00030984	CNT20186410	100
TCONS_00029020	CNT20186422	100
TCONS_00029666	CNT20186422	100
TCONS_00025310	CNT20186429	100
TCONS_00026785	CNT20186429	96.49
TCONS_00004039	CNT20186434	100
TCONS_00004708	CNT20186450	99.7
TCONS_00004709	CNT20186450	100
TCONS_00023690	CNT20186465	86.31
TCONS_00022494	CNT20186465	86.32
TCONS_00029157	CNT20186465	93.3
TCONS_00021706	CNT20186492	100
TCONS_00007554	CNT20186510	94.85
TCONS_00009226	CNT20186510	96.12
TCONS_00025319	CNT20186523	100
TCONS_00016388	CNT20186572	100
TCONS_00001524	CNT20186603	100
TCONS_00013068	CNT20186603	82.75
TCONS_00005762	CNT20186627	94.04
TCONS_00010259	CNT20186627	94.4
TCONS_00019815	CNT20186627	94.1
TCONS_00000541	CNT20186650	98.53
TCONS_00016500	CNT20186661	100
TCONS_00022500	CNT20186661	95.39
TCONS_00007250	CNT20186671	100
TCONS_00029647	CNT20186671	82.1
TCONS_00012525	CNT20186678	100
TCONS_00025266	CNT20186712	92.54
TCONS_00019841	CNT20186765	100
TCONS_00015723	CNT20186768	97.73
TCONS_00017048	CNT20186768	95.9
TCONS_00017049	CNT20186768	96.68
TCONS_00013048	CNT20186824	100
TCONS_00013049	CNT20186824	100
TCONS_00019813	CNT20186828	98.67
TCONS_00019829	CNT20186881	100
TCONS_00012479	CNT20186885	100
TCONS_00018696	CNT20186885	89.27
TCONS_00018697	CNT20186885	89.27
TCONS_00004265	CNT20186930	100
TCONS_00025183	CNT20186930	91.19
TCONS_00003764	CNT20187043	100
TCONS_00007743	CNT20187082	100
TCONS_00006133	CNT20187087	100
TCONS_00023407	CNT20187120	100
TCONS_00025216	CNT20187120	88.21
TCONS_00029499	CNT20187149	97.1
TCONS_00022171	CNT20187152	100
TCONS_00006665	CNT20187182	100
TCONS_00021107	CNT20187212	100
TCONS_00021108	CNT20187212	100
TCONS_00029658	CNT20187265	100
TCONS_00019275	CNT20187275	100
TCONS_00007543	CNT20187314	100
TCONS_00012156	CNT20187330	83.52
TCONS_00022599	CNT20187330	80
TCONS_00005793	CNT20187460	98.67
TCONS_00015090	CNT20187460	100
TCONS_00023648	CNT20187523	100
TCONS_00025407	CNT20187523	100
TCONS_00007514	CNT20187539	100
TCONS_00005865	CNT20187552	97.56
TCONS_00004590	CNT20187552	86.59
TCONS_00007795	CNT20187552	97.43
TCONS_00019115	CNT20187558	81.87
TCONS_00020063	CNT20187558	92.45
TCONS_00023496	CNT20187563	100
TCONS_00024355	CNT20187733	100
TCONS_00025215	CNT20187734	100
TCONS_00028185	CNT20187787	100
TCONS_00012784	CNT20187791	100
TCONS_00023066	CNT20187809	100
TCONS_00003914	CNT20187852	94.09
TCONS_00020747	CNT20187863	100
TCONS_00020748	CNT20187863	100
TCONS_00020749	CNT20187863	99.65
TCONS_00012464	CNT20187902	100
TCONS_00031362	CNT20187905	100
TCONS_00007566	CNT20187905	87.54
TCONS_00003616	CNT20187919	92.31
TCONS_00013261	CNT20187952	83.54
TCONS_00012888	CNT20187997	100
TCONS_00009254	CNT20187997	96.82
TCONS_00028514	CNT20188003	86.9
TCONS_00018728	CNT20188012	91.19
TCONS_00007121	CNT20188012	100
TCONS_00028206	CNT20188039	100
TCONS_00029674	CNT20188039	100
TCONS_00017114	CNT20188068	100
TCONS_00019819	CNT20188069	86.7
TCONS_00025244	CNT20188069	95.77
TCONS_00021505	CNT20188072	99.55
TCONS_00021506	CNT20188073	100
TCONS_00022988	CNT20188087	97.9
TCONS_00019218	CNT20188087	100
TCONS_00007555	CNT20188094	93.08
TCONS_00028518	CNT20188094	89.19
TCONS_00005671	CNT20188097	100
TCONS_00005672	CNT20188097	100
TCONS_00023487	CNT20188109	100
TCONS_00004303	CNT20188203	93.28
TCONS_00020327	CNT20188242	100
TCONS_00003780	CNT20188251	100
TCONS_00023763	CNT20188255	90.2
TCONS_00023764	CNT20188255	90.2
TCONS_00009341	CNT20188278	100
TCONS_00009342	CNT20188278	96.41
TCONS_00005891	CNT20188323	100
TCONS_00011730	CNT20188333	100
TCONS_00029424	CNT20188453	100
TCONS_00005669	CNT20188459	86.48
TCONS_00012526	CNT20188459	100
TCONS_00017666	CNT20188465	100
TCONS_00017667	CNT20188465	100
TCONS_00002653	CNT20188508	100
TCONS_00026976	CNT20188526	100
TCONS_00026977	CNT20188528	100
TCONS_00026978	CNT20188528	100
TCONS_00026979	CNT20188528	100
TCONS_00030333	CNT20188540	93.25
TCONS_00026789	CNT20188556	100
TCONS_00006369	CNT20188558	100
TCONS_00027526	CNT20188558	93.97
TCONS_00014730	CNT20188591	81.92
TCONS_00019746	CNT20188591	100
TCONS_00018791	CNT20188640	100
TCONS_00018792	CNT20188640	100
TCONS_00010110	CNT20188659	80.58
TCONS_00002727	CNT20188660	97.97
TCONS_00004125	CNT20188660	100
TCONS_00001726	CNT20188668	99.37
TCONS_00022535	CNT20188690	91.25
TCONS_00023998	CNT20188690	89.32
TCONS_00023999	CNT20188690	89.32
TCONS_00022719	EPlOSAT00000045657	93.26
TCONS_00029720	EPlOSAT00000045976	90.16
TCONS_00003842	lcl|Osativa_LOC_Os01g20800.1	100
TCONS_00002408	lcl|Osativa_LOC_Os01g20890.1	97.68
TCONS_00017356	lcl|Osativa_LOC_Os01g43560.1	94.83
TCONS_00022522	lcl|Osativa_LOC_Os02g04720.1	90.43
TCONS_00021008	lcl|Osativa_LOC_Os02g28465.1	96.26
TCONS_00002063	lcl|Osativa_LOC_Os03g18930.1	94.55
TCONS_00016994	lcl|Osativa_LOC_Os03g18930.1	100
TCONS_00028744	lcl|Osativa_LOC_Os03g21999.1	98.61
TCONS_00028745	lcl|Osativa_LOC_Os03g21999.1	98.77
TCONS_00028746	lcl|Osativa_LOC_Os03g21999.1	98.77
TCONS_00022609	lcl|Osativa_LOC_Os03g47564.1	93.77
TCONS_00020039	lcl|Osativa_LOC_Os04g40790.1	100
TCONS_00002233	lcl|Osativa_LOC_Os04g47670.2	96.75
TCONS_00002234	lcl|Osativa_LOC_Os04g47670.2	97.11
TCONS_00020273	lcl|Osativa_LOC_Os04g55170.1	100
TCONS_00005814	lcl|Osativa_LOC_Os05g14960.1	100
TCONS_00022044	lcl|Osativa_LOC_Os05g36184.1	100
TCONS_00022045	lcl|Osativa_LOC_Os05g36184.1	100
TCONS_00023990	lcl|Osativa_LOC_Os06g01870.1	100
TCONS_00027547	lcl|Osativa_LOC_Os06g18980.1	91.67
TCONS_00025276	lcl|Osativa_LOC_Os06g24040.1	100
TCONS_00025386	lcl|Osativa_LOC_Os06g38056.1	99.8
TCONS_00028967	lcl|Osativa_LOC_Os08g29615.1	97.31
TCONS_00028968	lcl|Osativa_LOC_Os08g29615.1	97.39
TCONS_00021814	lcl|Osativa_LOC_Os08g30540.1	83.7
TCONS_00007796	lcl|Osativa_LOC_Os09g15650.1	91.25
TCONS_00025251	lcl|Osativa_LOC_Os09g15650.1	95.52
TCONS_00031143	lcl|Osativa_LOC_Os09g34847.2	100
TCONS_00025311	lcl|Osativa_LOC_Os11g06934.2	95.83
TCONS_00023558	lcl|Osativa_LOC_Os11g06934.2	92.65
TCONS_00008449	lcl|Osativa_LOC_Os12g42590.1	100
TCONS_00008453	lcl|Osativa_LOC_Os12g42590.1	99.8
TCONS_00009405	MSTRG.10097.2	100
TCONS_00012598	MSTRG.11142.4	100
TCONS_00011520	MSTRG.11920.1	100
TCONS_00012743	MSTRG.11952.1	100
TCONS_00012760	MSTRG.12096.1	99.7
TCONS_00011794	MSTRG.12696.1	100
TCONS_00011886	MSTRG.12912.1	100
TCONS_00011887	MSTRG.12912.1	100
TCONS_00012948	MSTRG.12912.1	100
TCONS_00003830	MSTRG.1314.1	100
TCONS_00026278	MSTRG.13652.1	93.79
TCONS_00030264	MSTRG.13652.1	96.44
TCONS_00017407	MSTRG.14543.2	92.55
TCONS_00013716	MSTRG.15518.1	99.87
TCONS_00003889	MSTRG.1575.1	87.56
TCONS_00016992	MSTRG.16067.1	100
TCONS_00017098	MSTRG.16553.1	100
TCONS_00014311	MSTRG.17141.3	100
TCONS_00011865	MSTRG.17446.3	93.8
TCONS_00016152	MSTRG.17537.1	98.27
TCONS_00016316	MSTRG.17943.1	100
TCONS_00017392	MSTRG.17943.1	100
TCONS_00017430	MSTRG.18224.3	100
TCONS_00003956	MSTRG.1889.1	100
TCONS_00016958	MSTRG.19370.1	83.99
TCONS_00019821	MSTRG.19431.3	100
TCONS_00018680	MSTRG.19431.3	97.92
TCONS_00020031	MSTRG.20398.1	100
TCONS_00019156	MSTRG.20658.1	100
TCONS_00019383	MSTRG.21207.1	100
TCONS_00018355	MSTRG.21337.1	100
TCONS_00020244	MSTRG.21399.1	100
TCONS_00020245	MSTRG.21399.1	100
TCONS_00013034	MSTRG.21594.1	95.07
TCONS_00003788	MSTRG.21727.1	92.86
TCONS_00019698	MSTRG.21900.1	100
TCONS_00019709	MSTRG.21931.1	99.52
TCONS_00021778	MSTRG.22938.1	100
TCONS_00020046	MSTRG.22938.3	85.24
TCONS_00022630	MSTRG.23031.1	100
TCONS_00022002	MSTRG.23557.1	100
TCONS_00021070	MSTRG.23805.1	100
TCONS_00022107	MSTRG.23805.1	100
TCONS_00022943	MSTRG.24349.4	100
TCONS_00005885	MSTRG.24990.4	89.27
TCONS_00025293	MSTRG.26115.2	100
TCONS_00024794	MSTRG.27035.1	100
TCONS_00023828	MSTRG.27136.1	100
TCONS_00024958	MSTRG.27474.1	100
TCONS_00024959	MSTRG.27474.1	100
TCONS_00024961	MSTRG.27474.1	100
TCONS_00001017	MSTRG.2776.1	100
TCONS_00019824	MSTRG.28201.1	95.74
TCONS_00012737	MSTRG.28622.3	93.2
TCONS_00027321	MSTRG.29981.4	100
TCONS_00028774	MSTRG.30333.1	100
TCONS_00025560	MSTRG.3039.2	95.43
TCONS_00028871	MSTRG.30548.1	100
TCONS_00009291	MSTRG.31087.1	77.1
TCONS_00016260	MSTRG.31633.1	82.49
TCONS_00016261	MSTRG.31633.1	82.49
TCONS_00016264	MSTRG.31633.1	82.49
TCONS_00029763	MSTRG.31656.1	81.45
TCONS_00028619	MSTRG.32162.1	100
TCONS_00030739	MSTRG.32560.1	100
TCONS_00031331	MSTRG.32560.1	100
TCONS_00031348	MSTRG.32609.1	100
TCONS_00030091	MSTRG.32782.2	99.62
TCONS_00031023	MSTRG.33511.1	98.79
TCONS_00030589	MSTRG.34114.1	100
TCONS_00004332	MSTRG.3701.1	100
TCONS_00004333	MSTRG.3701.1	100
TCONS_00004023	MSTRG.4202.1	89.83
TCONS_00005196	MSTRG.4813.1	100
TCONS_00005197	MSTRG.4813.1	100
TCONS_00002611	MSTRG.4973.1	90.31
TCONS_00005828	MSTRG.5054.1	100
TCONS_00000238	MSTRG.5676.3	91.94
TCONS_00005573	MSTRG.6043.1	100
TCONS_00006057	MSTRG.6043.1	100
TCONS_00000069	MSTRG.6712.1	90.65
TCONS_00000070	MSTRG.6712.1	93.22
TCONS_00007447	MSTRG.6861.2	100
TCONS_00007448	MSTRG.6861.2	100
TCONS_00002009	MSTRG.695.3	100
TCONS_00003693	MSTRG.695.3	100
TCONS_00007014	MSTRG.7323.1	100
TCONS_00007015	MSTRG.7323.1	100
TCONS_00007016	MSTRG.7323.1	100
TCONS_00006380	MSTRG.7358.1	100
TCONS_00007586	MSTRG.7392.1	100
TCONS_00007238	MSTRG.7975.1	99.84
TCONS_00007239	MSTRG.7975.1	100
TCONS_00007280	MSTRG.8096.1	100
TCONS_00007281	MSTRG.8096.1	100
TCONS_00007321	MSTRG.8298.1	100
TCONS_00019722	MSTRG.8489.1	96.61
TCONS_00005917	MSTRG.8757.1	84.3
TCONS_00011705	MSTRG.9335.1	80.21
TCONS_00009236	MSTRG.9353.3	100
TCONS_00009250	MSTRG.9419.1	100
TCONS_00001730	MSTRG.9579.6	89.27
TCONS_00001729	MSTRG.9579.6	90.11
TCONS_00009324	MSTRG.9748.1	100
TCONS_00008204	MSTRG.9780.1	100
TCONS_00017761	CNT20185952	100
TCONS_00017762	CNT20185953	100
TCONS_00008137	CNT20185957	96.94
TCONS_00023438	CNT20185960	96.45
TCONS_00008788	CNT20185988	100
TCONS_00014122	CNT20185991	100
TCONS_00007751	CNT20186003	100
TCONS_00012772	CNT20186011	100
TCONS_00020752	CNT20186028	100
TCONS_00004591	CNT20186066	85.66
TCONS_00016969	CNT20186074	100
TCONS_00000375	CNT20186093	100
TCONS_00029458	CNT20186118	100
TCONS_00008813	CNT20186127	100
TCONS_00024155	CNT20186175	99.66
TCONS_00021404	CNT20186182	100
TCONS_00028877	CNT20186210	100
TCONS_00017309	CNT20186212	100
TCONS_00004536	CNT20186213	96.34
TCONS_00021657	CNT20186240	100
TCONS_00008136	CNT20186278	100
TCONS_00029511	CNT20186290	94.31
TCONS_00016606	CNT20186308	100
TCONS_00005255	CNT20186318	98.91
TCONS_00024488	CNT20186322	100
TCONS_00001518	CNT20186340	100
TCONS_00021632	CNT20186348	97.57
TCONS_00029228	CNT20186358	76.86
TCONS_00028110	CNT20186376	100
TCONS_00028904	CNT20186394	100
TCONS_00030983	CNT20186405	100
TCONS_00010258	CNT20186406	94.81
TCONS_00026784	CNT20186427	96.41
TCONS_00030667	CNT20186441	100
TCONS_00022253	CNT20186462	100
TCONS_00005238	CNT20186497	98.81
TCONS_00026830	CNT20186505	100
TCONS_00000748	CNT20186506	100
TCONS_00025823	CNT20186520	100
TCONS_00000524	CNT20186521	86.7
TCONS_00015326	CNT20186599	100
TCONS_00007600	CNT20186605	94.64
TCONS_00010059	CNT20186612	84.54
TCONS_00018722	CNT20186686	93.15
TCONS_00016824	CNT20186691	100
TCONS_00025204	CNT20186713	95.08
TCONS_00030670	CNT20186728	86.64
TCONS_00000604	CNT20186734	89.46
TCONS_00004597	CNT20186762	98.72
TCONS_00018726	CNT20186769	100
TCONS_00009356	CNT20186774	100
TCONS_00022584	CNT20186787	81.56
TCONS_00015794	CNT20186788	99.91
TCONS_00027538	CNT20186806	100
TCONS_00008135	CNT20186857	100
TCONS_00022472	CNT20186880	100
TCONS_00005282	CNT20186890	94.81
TCONS_00000543	CNT20186933	98.82
TCONS_00030085	CNT20186950	91.18
TCONS_00029877	CNT20186976	84.23
TCONS_00027849	CNT20186981	100
TCONS_00027733	CNT20186985	78.91
TCONS_00025433	CNT20187003	89.47
TCONS_00029621	CNT20187007	100
TCONS_00031594	CNT20187050	100
TCONS_00019818	CNT20187055	86.53
TCONS_00017785	CNT20187070	100
TCONS_00016562	CNT20187074	95.71
TCONS_00002530	CNT20187088	100
TCONS_00004926	CNT20187123	100
TCONS_00023676	CNT20187147	82.97
TCONS_00011170	CNT20187176	100
TCONS_00029988	CNT20187184	100
TCONS_00010211	CNT20187188	100
TCONS_00010212	CNT20187189	100
TCONS_00030250	CNT20187199	100
TCONS_00023557	CNT20187264	93.16
TCONS_00008304	CNT20187318	78.59
TCONS_00017551	CNT20187355	93.75
TCONS_00002532	CNT20187364	100
TCONS_00029425	CNT20187370	100
TCONS_00003941	CNT20187389	100
TCONS_00030257	CNT20187404	100
TCONS_00012698	CNT20187446	90.91
TCONS_00003829	CNT20187481	94.71
TCONS_00018539	CNT20187495	93.88
TCONS_00000569	CNT20187509	100
TCONS_00020062	CNT20187546	84.91
TCONS_00004660	CNT20187550	96.67
TCONS_00002389	CNT20187570	100
TCONS_00031565	CNT20187707	96.22
TCONS_00003581	CNT20187726	100
TCONS_00004071	CNT20187754	100
TCONS_00015269	CNT20187784	100
TCONS_00030986	CNT20187797	100
TCONS_00004659	CNT20187808	93.95
TCONS_00005786	CNT20187813	100
TCONS_00019767	CNT20187838	100
TCONS_00018724	CNT20187853	100
TCONS_00017155	CNT20187909	82.43
TCONS_00019229	CNT20187916	100
TCONS_00028096	CNT20187930	100
TCONS_00028097	CNT20187931	100
TCONS_00025289	CNT20187953	88.92
TCONS_00017764	CNT20187971	100
TCONS_00017763	CNT20187972	100
TCONS_00013083	CNT20187981	100
TCONS_00029509	CNT20188035	94.62
TCONS_00000592	CNT20188056	92.61
TCONS_00003763	CNT20188059	100
TCONS_00019216	CNT20188086	99.21
TCONS_00012758	CNT20188108	100
TCONS_00022650	CNT20188111	97.19
TCONS_00006115	CNT20188121	100
TCONS_00028831	CNT20188149	97.84
TCONS_00014828	CNT20188167	90.02
TCONS_00027582	CNT20188172	85.71
TCONS_00002726	CNT20188206	100
TCONS_00005835	CNT20188210	78.15
TCONS_00007808	CNT20188213	100
TCONS_00012030	CNT20188222	100
TCONS_00012759	CNT20188239	100
TCONS_00011570	CNT20188257	98.36
TCONS_00021710	CNT20188283	100
TCONS_00011729	CNT20188331	100
TCONS_00011728	CNT20188332	100
TCONS_00000731	CNT20188392	100
TCONS_00015389	CNT20188413	100
TCONS_00020064	CNT20188436	85.32
TCONS_00025193	CNT20188470	100
TCONS_00014444	CNT20188486	100
TCONS_00005499	CNT20188491	100
TCONS_00012785	CNT20188510	100
TCONS_00002371	CNT20188514	94.83
TCONS_00007680	CNT20188515	92.23
TCONS_00027802	CNT20188525	100
TCONS_00006694	CNT20188547	100
TCONS_00024012	CNT20188581	100
TCONS_00008303	CNT20188612	89.07
TCONS_00029806	CNT20188632	100
TCONS_00005846	CNT20188633	92.31
TCONS_00007635	CNT20188661	100
TCONS_00006466	CNT20188702	100
TCONS_00006469	CNT20188704	100
TCONS_00029688	lcl|Osativa_LOC_Os01g32849.1	97.14
TCONS_00020648	lcl|Osativa_LOC_Os01g33764.1	95.11
TCONS_00006901	lcl|Osativa_LOC_Os01g45970.1	94.77
TCONS_00001138	lcl|Osativa_LOC_Os01g54424.1	100
TCONS_00001586	lcl|Osativa_LOC_Os01g68640.1	100
TCONS_00012522	lcl|Osativa_LOC_Os02g04770.1	100
TCONS_00025321	lcl|Osativa_LOC_Os02g05244.1	85.5
TCONS_00012765	lcl|Osativa_LOC_Os02g26404.2	100
TCONS_00010171	lcl|Osativa_LOC_Os02g28140.1	100
TCONS_00012732	lcl|Osativa_LOC_Os02g31926.1	95.35
TCONS_00019495	lcl|Osativa_LOC_Os02g37834.3	88.61
TCONS_00031441	lcl|Osativa_LOC_Os02g43490.1	92.92
TCONS_00013040	lcl|Osativa_LOC_Os02g44975.1	100
TCONS_00016897	lcl|Osativa_LOC_Os02g50374.1	100
TCONS_00001633	lcl|Osativa_LOC_Os02g51840.2	96.81
TCONS_00016898	lcl|Osativa_LOC_Os03g13530.1	100
TCONS_00012897	lcl|Osativa_LOC_Os03g20220.1	88.8
TCONS_00017252	lcl|Osativa_LOC_Os03g25945.1	85.17
TCONS_00015923	lcl|Osativa_LOC_Os03g35849.1	100
TCONS_00015922	lcl|Osativa_LOC_Os03g35849.2	100
TCONS_00017188	lcl|Osativa_LOC_Os03g38534.1	100
TCONS_00004204	lcl|Osativa_LOC_Os03g42850.1	93.79
TCONS_00003652	lcl|Osativa_LOC_Os03g48730.1	94.62
TCONS_00019787	lcl|Osativa_LOC_Os04g12850.1	100
TCONS_00017665	lcl|Osativa_LOC_Os04g13260.1	100
TCONS_00028905	lcl|Osativa_LOC_Os05g05530.2	92.77
TCONS_00010109	lcl|Osativa_LOC_Os05g18524.1	91.91
TCONS_00029842	lcl|Osativa_LOC_Os05g35040.1	91.43
TCONS_00017238	lcl|Osativa_LOC_Os05g41550.5	81.48
TCONS_00004532	lcl|Osativa_LOC_Os06g04195.1	82.14
TCONS_00025235	lcl|Osativa_LOC_Os06g20740.1	100
TCONS_00002144	lcl|Osativa_LOC_Os06g20760.1	86.52
TCONS_00025390	lcl|Osativa_LOC_Os06g38764.1	100
TCONS_00025408	lcl|Osativa_LOC_Os06g40160.1	100
TCONS_00004052	lcl|Osativa_LOC_Os06g41540.1	84.17
TCONS_00027402	lcl|Osativa_LOC_Os07g04490.1	100
TCONS_00029054	lcl|Osativa_LOC_Os08g23670.1	100
TCONS_00029281	lcl|Osativa_LOC_Os08g37770.1	100
TCONS_00029344	lcl|Osativa_LOC_Os08g40540.1	90.53
TCONS_00017652	lcl|Osativa_LOC_Os09g04384.1	95.05
TCONS_00031329	lcl|Osativa_LOC_Os09g07154.1	100
TCONS_00010170	lcl|Osativa_LOC_Os09g33882.1	91.78
TCONS_00005328	lcl|Osativa_LOC_Os10g21630.1	100
TCONS_00012531	lcl|Osativa_LOC_Os10g28510.2	85.71
TCONS_00017643	lcl|Osativa_LOC_Os10g30951.2	98.38
TCONS_00027810	lcl|Osativa_LOC_Os10g33390.1	87.83
TCONS_00007626	lcl|Osativa_LOC_Os11g25540.1	100
TCONS_00007748	lcl|Osativa_LOC_Os11g38970.1	100
TCONS_00007783	lcl|Osativa_LOC_Os11g41875.1	100
TCONS_00006780	lcl|Osativa_LOC_Os12g01574.1	95.21
TCONS_00009235	lcl|Osativa_LOC_Os12g34990.1	96.27
TCONS_00008283	lcl|Osativa_LOC_Os12g36220.1	87.86
TCONS_00009412	MSTRG.10132.1	100
TCONS_00014320	MSTRG.10483.1	89.47
TCONS_00011052	MSTRG.10581.1	100
TCONS_00011095	MSTRG.10680.1	100
TCONS_00012511	MSTRG.10747.2	100
TCONS_00012549	MSTRG.10934.2	100
TCONS_00011192	MSTRG.10998.1	100
TCONS_00011274	MSTRG.11248.1	100
TCONS_00023693	MSTRG.11305.2	85.75
TCONS_00012723	MSTRG.11930.3	92.75
TCONS_00011560	MSTRG.12018.1	100
TCONS_00012756	MSTRG.12082.1	100
TCONS_00010151	MSTRG.12176.1	99.75
TCONS_00012828	MSTRG.12405.1	100
TCONS_00011704	MSTRG.12425.1	100
TCONS_00012933	MSTRG.12798.1	100
TCONS_00011849	MSTRG.12854.1	100
TCONS_00002225	MSTRG.1295.1	100
TCONS_00010500	MSTRG.13168.1	99.02
TCONS_00011986	MSTRG.13201.1	100
TCONS_00019312	MSTRG.13345.1	92.78
TCONS_00012370	MSTRG.14298.2	100
TCONS_00015349	MSTRG.15404.1	100
TCONS_00016883	MSTRG.15577.2	100
TCONS_00013764	MSTRG.15603.1	93.03
TCONS_00016924	MSTRG.15711.2	100
TCONS_00012983	MSTRG.16012.2	90.91
TCONS_00016978	MSTRG.16013.1	100
TCONS_00017030	MSTRG.16285.2	84.13
TCONS_00009282	MSTRG.16771.1	82.45
TCONS_00017236	MSTRG.17171.1	100
TCONS_00017237	MSTRG.17178.1	100
TCONS_00017241	MSTRG.17182.1	100
TCONS_00016051	MSTRG.17282.1	99.78
TCONS_00017490	MSTRG.18594.1	100
TCONS_00002422	MSTRG.1874.1	100
TCONS_00019793	MSTRG.19250.1	100
TCONS_00019820	MSTRG.19419.1	100
TCONS_00017848	MSTRG.19809.2	99.52
TCONS_00018895	MSTRG.19971.1	97.22
TCONS_00020021	MSTRG.20370.1	100
TCONS_00020056	MSTRG.20517.2	100
TCONS_00020076	MSTRG.20606.3	100
TCONS_00019284	MSTRG.20997.1	98.43
TCONS_00020217	MSTRG.21223.1	100
TCONS_00020279	MSTRG.21561.1	100
TCONS_00020314	MSTRG.21746.4	100
TCONS_00022419	MSTRG.21962.1	100
TCONS_00020553	MSTRG.22469.1	100
TCONS_00022588	MSTRG.22777.3	100
TCONS_00021727	MSTRG.22824.1	100
TCONS_00004726	MSTRG.22923.2	82.62
TCONS_00000837	MSTRG.2302.1	100
TCONS_00022676	MSTRG.23220.1	100
TCONS_00004530	MSTRG.23471.1	97.3
TCONS_00022744	MSTRG.23501.1	100
TCONS_00022059	MSTRG.23691.1	97.59
TCONS_00004056	MSTRG.2377.2	100
TCONS_00002608	MSTRG.2391.1	100
TCONS_00022852	MSTRG.23967.2	100
TCONS_00029803	MSTRG.24036.1	81.72
TCONS_00022912	MSTRG.24211.1	100
TCONS_00022942	MSTRG.24338.1	100
TCONS_00023016	MSTRG.24679.1	100
TCONS_00024339	MSTRG.25657.1	100
TCONS_00024343	MSTRG.25681.2	100
TCONS_00023371	MSTRG.25702.1	100
TCONS_00000585	MSTRG.26239.1	97.63
TCONS_00025358	MSTRG.26334.1	100
TCONS_00023681	MSTRG.26730.2	100
TCONS_00024797	MSTRG.27035.2	100
TCONS_00027459	MSTRG.27981.2	100
TCONS_00031036	MSTRG.28262.1	86.51
TCONS_00027514	MSTRG.28319.1	100
TCONS_00027584	MSTRG.28640.2	100
TCONS_00021037	MSTRG.29587.2	92.93
TCONS_00002819	MSTRG.2993.1	100
TCONS_00027320	MSTRG.29981.1	100
TCONS_00024429	MSTRG.30010.1	91.18
TCONS_00029520	MSTRG.30458.1	100
TCONS_00027594	MSTRG.30474.3	89.82
TCONS_00029553	MSTRG.30581.1	100
TCONS_00013223	MSTRG.30912.2	91.46
TCONS_00029056	MSTRG.31128.2	100
TCONS_00029689	MSTRG.31149.2	100
TCONS_00029099	MSTRG.31261.2	100
TCONS_00029765	MSTRG.31518.3	100
TCONS_00029789	MSTRG.31615.1	100
TCONS_00028523	MSTRG.31922.1	100
TCONS_00029355	MSTRG.31995.1	100
TCONS_00017375	MSTRG.32190.2	89.02
TCONS_00002916	MSTRG.3244.1	100
TCONS_00031334	MSTRG.32572.7	100
TCONS_00031347	MSTRG.32608.3	100
TCONS_00001215	MSTRG.3293.1	100
TCONS_00031447	MSTRG.33015.1	100
TCONS_00031452	MSTRG.33035.1	100
TCONS_00004260	MSTRG.3344.1	100
TCONS_00031554	MSTRG.33452.2	100
TCONS_00031011	MSTRG.33474.1	100
TCONS_00030364	MSTRG.33519.1	99.83
TCONS_00031075	MSTRG.33643.1	100
TCONS_00004400	MSTRG.3976.1	100
TCONS_00005756	MSTRG.4820.1	100
TCONS_00031338	MSTRG.4967.1	89.29
TCONS_00008151	MSTRG.5087.1	97.57
TCONS_00031444	MSTRG.5119.1	87.5
TCONS_00005869	MSTRG.5243.1	100
TCONS_00005870	MSTRG.5243.3	100
TCONS_00005876	MSTRG.5260.1	100
TCONS_00005362	MSTRG.5409.1	100
TCONS_00003865	MSTRG.5911.1	85.28
TCONS_00005622	MSTRG.6234.2	100
TCONS_00002015	MSTRG.706.2	100
TCONS_00001663	MSTRG.717.3	97.54
TCONS_00007673	MSTRG.7820.2	100
TCONS_00007701	MSTRG.7939.1	100
TCONS_00006603	MSTRG.8031.1	99.89
TCONS_00007838	MSTRG.8555.2	100
TCONS_00009317	MSTRG.9734.2	100
TCONS_00008876	MSTRG.9840.1	100
TCONS_00009355	MSTRG.9867.1	100
TCONS_00008265	MSTRG.9924.1	100
TCONS_00009383	MSTRG.9977.1	100
